# Host adaptation drives genome evolution and virulence diversification in a bacterial zoonotic pathogen

**DOI:** 10.64898/2026.06.29.734755

**Authors:** Alexandre Giraud-Gatineau, Kenneth Weke, Rania Ouazahrou, Francisco Pulido, Marc Monot, Nadia Benaroudj, Frederic Veyrier, Helena Pětrošová, Mathieu Picardeau

## Abstract

Understanding how zoonotic pathogens diversify across reservoir hosts remains a central question in evolutionary biology and infectious disease research. Here, we address this challenge using *Leptospira interrogans*, a globally distributed bacterial pathogen with an extremely wide range of animal reservoirs, as a model. After defining 13 distinct genogroups that largely align with serogroups, we selected the strongly host-adapted rodent-associated lineage, which is more frequently associated with fatal outcomes in patients, and the cattle-associated lineage for further analysis. A comprehensive approach integrating multi-omics analyses and host-specific infection assays showed that these two genogroups have followed distinct evolutionary trajectories associated with host specialization. Genomics demonstrated that specialized genogroups are genetically less diverse, characterized by divergence in membrane and signaling genes, and by the acquisition of host-adaptive functions. Changes in gene expression and protein production revealed distinct regulatory programs, predominantly affecting virulence pathways in rodent-borne lineage and stress responses in cattle-borne lineage. Consistently, rodent-borne lineage causes greater disruption of human epithelial barrier integrity and elicits an attenuated host-dependent macrophage inflammatory response relative to cattle-borne lineage. Collectively, these findings reveal distinct host-adaptive strategies and remarkable evolutionary plasticity in a major zoonotic bacterium, highlighting the central role of intraspecies heterogeneity in shaping host specialization.
