## Supplementary Table 2 for "Host adaptation drives genome evolution and virulence diversification in a bacterial zoonotic pathogen"

### Sheet: Feuil1
Supplementary Table 2. Pfam domains under-represented in L. interrogans genogroups
Genogroup 1
PFAM	p-value	p-adj	isolates in G1 (%)	isolates out G1 (%)
HTH_7	8.42276918266267E-11	1.86564337395978E-08	100	4.01459854014599
Linocin_M18	8.42276918266267E-11	1.86564337395978E-08	100	4.01459854014599
NPHP3_N	8.42276918266267E-11	1.86564337395978E-08	100	4.01459854014599
GemA	1.20529445883125E-09	2.28833762255248E-07	100	6.2043795620438
E217_GP41	4.30243233917631E-08	4.39840967597333E-06	100	10.5839416058394
Phage_tail_terminator_9	5.44974762962333E-08	5.17336757126386E-06	100	10.9489051094891
TMP_3	1.31531449927493E-07	0.0000102826645266846	100	12.4087591240876
Cache_3-Cache_2	2.90780460020563E-07	0.0000203393279667015	100	13.8686131386861
Major_capside	9.8770760335557E-07	0.0000570723219504153	100	16.4233576642336
DUF2213	9.8770760335557E-07	0.0000570723219504153	100	16.4233576642336
Phage_cement	9.8770760335557E-07	0.0000570723219504153	100	16.4233576642336
Phage_Mu_F	1.35684161978078E-06	0.0000751351046953606	100	17.1532846715329
Phage_portal_3	1.58298188974424E-06	0.0000841513172588039	100	17.5182481751825
DDE_Tnp_1_6	5.62474264463865E-06	0.000276862332397214	100	20.8029197080292
Genogroup 2
PFAM	p-value	p-adj	isolates in G2 (%)	isolates out G2 (%)
TnpB_IS66	3.2442518558398E-16	4.31161071641109E-13	91.6666666666667	8.62069
DUF4917	3.05553545962701E-15	2.03040331292215E-12	95.8333333333333	14.3678
PhdYeFM_antitox	8.43650606261987E-11	8.00865468372987E-09	87.5	15.5172
Genogroup 3
PFAM	p-value	p-adj	isolates in G3 (%)	isolates out G3 (%)
Rep_trans	8.76057967292143E-13	1.45535129816407E-10	84.6153846153846	15.625
Genogroup 4
PFAM	p-value	p-adj	isolates in G4 (%)	isolates out G4 (%)
nSTAND_NTPase5	2.54174901207098E-39	3.37798443704233E-36	90.3225806451613	5.90909090909091
RelE	3.2364504218335E-33	2.15062130530836E-30	93.5483870967742	13.1818181818182
CCDC90-like	7.49289361908958E-32	3.31935187325668E-29	90.3225806451613	11.8181818181818
DUF6210	1.11559315465712E-31	3.70655825634829E-29	100	22.7272727272727
TetR_C_13_2	1.24711258053021E-28	3.3148252390493E-26	93.5483870967742	18.1818181818182
Tautomerase	2.94722131348346E-28	6.52809520936586E-26	93.5483870967742	18.6363636363636
RlaP	3.5795317350542E-27	6.79599667983861E-25	93.5483870967742	20
AP_endonuc_2	8.50706053182536E-26	1.13058834467959E-23	100	31.3636363636364
Carbam_trans_N	8.50706053182536E-26	1.13058834467959E-23	100	31.3636363636364
Carbam_trans_C	8.50706053182536E-26	1.13058834467959E-23	100	31.3636363636364
OSK	1.60418855742992E-25	1.93815144802215E-23	100	31.8181818181818
DREV	5.59269336277702E-25	5.71745344548512E-23	100	32.7272727272727
Peptidase_M28	5.59269336277702E-25	5.71745344548512E-23	100	32.7272727272727
Intein_splicing	1.40153280340142E-17	1.09566887983558E-15	93.5483870967742	35.4545454545455
Genogroup 5
PFAM	p-value	p-adj	isolates in G5 (%)	isolates out G5 (%)
Cap4_nuclease	4.5357133582334E-08	0.0000602796305309219	100	7.63636363636364
Nuc_deoxyrib_tr	1.63649751533853E-07	0.0000855865471389892	100	9.45454545454546
DUF7168	2.57596831118102E-07	0.0000855865471389892	100	10.1818181818182
DUF2786	2.57596831118102E-07	0.0000855865471389892	100	10.1818181818182
GAAD	4.83445354240779E-07	0.000128499775157199	100	11.2727272727273
Ntox10	0.0000014679496653212	0.000325150850868646	100	13.4545454545455
PhageMin_Tail	0.0000371365803978813	0.00616931441859804	100	22.1818181818182
TIR	0.0000371365803978813	0.00616931441859804	100	22.1818181818182
TIR_2	0.0000760330669949106	0.0112275495595818	100	24.7272727272727
GpA_ATPase	0.000121690779118941	0.0161727045449073	100	26.5454545454546
DUF2971	0.000456589646894456	0.0551643309747938	100	32.3636363636364
Genogroup 6
PFAM	p-value	p-adj	isolates in G6 (%)	isolates out G6 (%)
HNH_repeat	4.94727878389081E-21	6.57493350379089E-18	100	2.63157894736842
RMMBL	4.12273231990901E-20	1.82637041771969E-17	100	3.38345864661654
Beta-Casp	4.12273231990901E-20	1.82637041771969E-17	100	3.38345864661654
Phage_CI_repr	6.47394746343258E-20	2.15096904472548E-17	81.25	0
ParE_toxin	2.93463582408069E-18	7.80026202040647E-16	100	5.26315789473684
PYNP_C	6.82229744298543E-18	1.51113888362127E-15	93.75	3.38345864661654
TylF	5.51606243312738E-12	1.04726385337518E-09	100	17.2932330827068
DUF7168	7.53573827950142E-11	1.00149961734574E-08	81.25	8.27067669172932
DUF2786	7.53573827950142E-11	1.00149961734574E-08	81.25	8.27067669172932
GAAD	2.67183994985617E-10	3.22806844850805E-08	81.25	9.3984962406015
PhageMin_Tail	1.94554296339253E-09	2.15468883195723E-07	93.75	19.9248120300752
ARM_TT21_C	1.83285881971264E-08	1.62391291426539E-06	93.75	23.6842105263158
Gp49	2.28140012252234E-08	1.78351809578364E-06	100	31.203007518797
GpA_ATPase	2.75942698873328E-08	1.93014656211923E-06	93.75	24.4360902255639
TPR_17	4.10704279299018E-08	0.0000023731564660365	93.75	25.187969924812
DUF4917	4.69548001107093E-08	2.60012205613053E-06	87.5	19.9248120300752
Genogroup 7
PFAM	p-value	p-adj	isolates in G7 (%)	isolates out G7 (%)
DUF932	3.56347926958805E-10	4.73586394928253E-07	100	5.10948905109489
HicA_toxin	0.000476658209088094	0.0791848449847597	87.5	24.8175182481752
Genogroup 8
PFAM	p-value	p-adj	isolates in G8 (%)	isolates out G8 (%)
SLFN_AlbA_2	1.37905544488702E-12	1.83276468625485E-09	77.7777777777778	0
DUF2441	4.90151627966312E-11	3.25705756783614E-08	77.7777777777778	0.732600732600733
Imm53	7.37939248787808E-10	3.26907087212999E-07	100	8.05860805860806
DUF932	3.06147087613514E-09	0.0000010171736985959	88.8888888888889	5.12820512820513
HicB	7.42570249478194E-07	0.000197375172311304	100	19.4139194139194
HicA_toxin	4.59730130363388E-06	0.0010183022387549	100	24.1758241758242
Phage_Mu_F	0.0000103496313333643	0.00196495143457731	88.8888888888889	17.2161172161172
RelB	0.0000209137047173757	0.00344655661431458	100	28.9377289377289
TIR_2	0.000132429724119603	0.0128654084071135	88.8888888888889	24.5421245421245
Genogroup 9
PFAM	p-value	p-adj	isolates in G9 (%)	isolates out G9 (%)
Kelch_FKB95	8.13985830655895E-08	0.0000617815245467824	100	32.2128851540616
Genogroup 10
PFAM	p-value	p-adj	isolates in G10 (%)	isolates out G10 (%)
Anamorsin_N	8.96966624394544E-19	1.19206864382035E-15	81.25	0.37593984962406
LRR_9	1.31895936562164E-15	8.76448498455581E-13	87.5	3.7593984962406
Cache_3-Cache_2	2.00083884258229E-14	8.86371607263953E-12	100	11.2781954887218
Cap4_nuclease	2.06552964211025E-12	5.49017778872905E-10	81.25	5.6390977443609
PhageMin_Tail	2.96559611906252E-11	4.97028632498851E-09	100	19.5488721804511
Nuc_deoxyrib_tr	2.99189545522258E-11	4.97028632498851E-09	81.25	7.5187969924812
Kelch_2	2.67183994985617E-10	3.94541699262095E-08	81.25	9.3984962406015
GpA_ATPase	5.44018059653209E-10	7.23000001279115E-08	100	24.0601503759398
HicB	1.45550109525353E-08	1.75850995962904E-06	87.5	18.0451127819549
RlaP	3.82759821220525E-08	4.23906502001732E-06	100	32.3308270676692
LpoB	2.50925114843295E-07	0.0000256522675097491	87.5	22.9323308270677
UPF0175	3.32792671520583E-06	0.000276425912781784	81.25	22.9323308270677
HicA_toxin	3.97310447012055E-06	0.000310603284752365	81.25	23.3082706766917
CCDC90-like	0.0000127478546961631	0.000891678889010563	81.25	25.9398496240602
Peptidase_M78	0.0000235435688443627	0.00148997157115038	81.25	27.4436090225564
Genogroup 11
PFAM	p-value	p-adj	isolates in G11 (%)	isolates out G11 (%)
Phage_portal	3.40474246576095E-08	0.000045249027369963	87.5	5.10948905109489
GIIM	8.57016764335927E-08	0.0000569487639901224	100	11.6788321167883
TnpB_IS66	9.8770760335557E-07	0.000297103170432632	100	16.4233576642336
RVT_1	1.15948283872176E-06	0.000297103170432632	100	16.7883211678832
Terminase_3	2.08583399755424E-06	0.000346509172843698	75	5.47445255474453
PhdYeFM_antitox	0.0000188009038387415	0.00208220010014063	100	24.4525547445255
HicA_toxin	0.0000188009038387415	0.00208220010014063	100	24.4525547445255
Toprim_3	0.0000264875913959896	0.00270784684348232	75	9.12408759124088
Nuc_deoxyrib_tr	0.0000393099266195543	0.00331397192431445	75	9.85401459854015
Terminase_6N	0.000232220646740074	0.01189400195255	75	13.8686131386861
DUF4917	0.000215630475914543	0.01189400195255	87.5	21.8978102189781
Genogroup 12
PFAM	p-value	p-adj	isolates in G12 (%)	isolates out G12 (%)
SEFIR	1.95080642995263E-27	2.59262174540704E-24	97.1428571428571	9.31174089068826
TIR	9.95840928200733E-24	4.41157531192924E-21	97.1428571428571	13.7651821862348
TIR_2	8.51372954245824E-22	2.82868664048175E-19	97.1428571428571	16.5991902834008
DUF5677	5.41647095212659E-21	1.43969797907525E-18	80	6.47773279352227
EcoEI_R_C	4.83581078502258E-20	1.0711320888825E-17	100	23.0769230769231
TylF	7.32635624451523E-20	1.39096106413725E-17	88.5714285714286	12.5506072874494
RelB	8.66449263293772E-19	1.43938883864678E-16	97.1428571428571	21.8623481781377
Peptidase_M15_3	1.78287659754038E-18	2.36944299813116E-16	100	26.3157894736842
CopG_antitoxin	1.78287659754038E-18	2.36944299813116E-16	100	26.3157894736842
SoFic-like_C	3.54380829485025E-18	4.28156474895998E-16	97.1428571428571	23.0769230769231
ATPase_2	4.38966319552092E-18	4.86155198903942E-16	80	9.7165991902834
TPR_17	1.29974136546175E-16	1.23382591049905E-14	91.4285714285714	20.2429149797571
ARM_TT21_C	6.25510784066746E-16	5.54202554683137E-14	88.5714285714286	19.0283400809717
Tnp_DNA_bind	1.60875748621879E-14	1.25766982304987E-12	91.4285714285714	24.6963562753036
Genogroup 13
PFAM	p-value	p-adj	isolates in G13 (%)	isolates out G13 (%)
Ribosomal_L28	2.31804138684997E-35	3.08067700312361E-32	87.5	3.41880341880342
UPF0175	5.18742762554024E-33	3.44704565717149E-30	97.9166666666667	11.5384615384615
LpoB	1.382966117473E-32	6.1265399004054E-30	97.9166666666667	11.965811965812
DUF4145	3.55237754684109E-31	1.18027743993795E-28	89.5833333333333	7.26495726495726
Peptidase_M78	1.91389058988221E-28	5.08712118790692E-26	97.9166666666667	16.6666666666667
SoFic-like_C	7.99169100452987E-27	1.77015955750337E-24	97.9166666666667	18.8034188034188
DDE_Tnp_1_3	1.03474318698592E-26	1.96453385072041E-24	95.8333333333333	16.6666666666667
EcoEI_R_C	1.62552082337036E-26	2.70039646782401E-24	97.9166666666667	19.2307692307692
CopG_antitoxin	3.27284755437211E-24	4.83290488862281E-22	97.9166666666667	22.6495726495727
DUF2971	1.21604681356162E-21	1.61612621522339E-19	93.75	21.7948717948718
