## Supplementary Table 3 for "Host adaptation drives genome evolution and virulence diversification in a bacterial zoonotic pathogen"

### Sheet: feuille 1
Supplementary Table 3. KEGG pathway enrichment analysis of genes under positive selection in each L. interrogans genogroup
Genogroup 1
Pathway id	Pathway name	Number of genes	Median dN/dS	p-value
map01230	Biosynthesis of amino acids	6	22.89135	0.135219988176595
map02020	Two-component system	4	15.25925	0.148937234888426
map02040	Flagellar assembly	3	40.715	0.249047441562896
map00660	C5-Branched dibasic acid metabolism	3	12.119	0.290567129320792
map01100	Metabolic pathways	24	12.854	0.324749074819922
map01110	Biosynthesis of secondary metabolites	15	13.589	0.355302191075656
map01210	2-Oxocarboxylic acid metabolism	4	12.854	0.385180517704454
map00650	Butanoate metabolism	3	23.949	0.42757270203704
map00190	Oxidative phosphorylation	3	14.647	0.445147012905658
map01200	Carbon metabolism	5	9.924	0.508792685360269
map00020	Citrate cycle (TCA cycle)	3	9.924	0.597726408002491
map01240	Biosynthesis of cofactors	4	9.183125	0.667339555306459
map01120	Microbial metabolism in diverse environments	6	9.5634	0.748710586280127
Genogroup 2
Pathway id	Pathway name	Number of genes	Median dN/dS	p-value
map00550	Peptidoglycan biosynthesis	6	228.4535	0.023358268284657
map03420	Nucleotide excision repair	4	241.4705	0.0343922724343815
map00785	Lipoic acid metabolism	3	256.804	0.0380875562857887
map00860	Porphyrin metabolism	4	211.7505	0.129648832496781
map01110	Biosynthesis of secondary metabolites	21	128.286	0.168940626059823
map01210	2-Oxocarboxylic acid metabolism	5	256.804	0.177966347100949
map02025	Biofilm formation - Pseudomonas aeruginosa	4	200.439	0.207482484031585
map04113	Meiosis - yeast	4	200.439	0.207482484031585
map04213	Longevity regulating pathway - multiple species	4	200.439	0.207482484031585
map00030	Pentose phosphate pathway	3	130.682	0.215241126951815
map01240	Biosynthesis of cofactors	12	118.4205	0.221460244234805
map01200	Carbon metabolism	5	207.175	0.250068101163995
map00020	Citrate cycle (TCA cycle)	3	256.804	0.274653933486984
map00010	Glycolysis / Gluconeogenesis	3	130.682	0.29750296847198
map01100	Metabolic pathways	57	123.674	0.322849089451247
map00220	Arginine biosynthesis	3	128.068	0.42915103904168
map04112	Cell cycle - Caulobacter	3	5.02592	0.433881807094101
map00052	Galactose metabolism	4	96.16315	0.456746501525001
map01120	Microbial metabolism in diverse environments	7	123.674	0.474032491776856
map00790	Folate biosynthesis	3	87.9828	0.480800528693992
map00340	Histidine metabolism	3	5.068	0.528785310304079
map00970	Aminoacyl-tRNA biosynthesis	3	16.1743	0.586541145639159
map01250	Biosynthesis of nucleotide sugars	4	67.2535	0.614527266764464
map02020	Two-component system	3	5.00325	0.615192765598058
map01230	Biosynthesis of amino acids	11	92.9728	0.657440353553721
map03430	Mismatch repair	4	25.5047	0.684289083952097
map03440	Homologous recombination	3	46.3904	0.718955147244781
map00250	Alanine, aspartate and glutamate metabolism	4	89.2071	0.756280174364706
map03030	DNA replication	4	25.70816	0.804250723780501
map03060	Protein export	3	4.58669	0.804713159504403
map00230	Purine metabolism	10	44.199085	0.919458947158899
map00190	Oxidative phosphorylation	3	4.28733	0.920616491809
map01232	Nucleotide metabolism	4	2.140335	0.999079484489244
Genogroup 3
Pathway id	Pathway name	Number of genes	Median dN/dS	p-value
map03010	Ribosome	4	497.4535	0.00602549974859154
map00270	Cysteine and methionine metabolism	5	25.613	0.156869882818013
map01240	Biosynthesis of cofactors	7	14.07	0.205411989111721
map03430	Mismatch repair	3	7.672	0.363838796113356
map00280	Valine, leucine and isoleucine degradation	3	10.4369	0.450968395578982
map01100	Metabolic pathways	22	10.76225	0.462048536568191
map01200	Carbon metabolism	3	10.4369	0.702069005136023
map01120	Microbial metabolism in diverse environments	7	7.51925	0.769733921150435
map01230	Biosynthesis of amino acids	6	5.5095	0.846849462770717
map01110	Biosynthesis of secondary metabolites	12	6.82027	0.885434926256798
Genogroup 4
Pathway id	Pathway name	Number of genes	Median dN/dS	p-value
map00750	Vitamin B6 metabolism	3	951.479	0.0332986424951777
map02025	Biofilm formation	4	951.5885	0.0345000705425522
map00550	Peptidoglycan biosynthesis	6	477.884085	0.0425476587351838
map00061	Fatty acid biosynthesis	4	951.505	0.0481872149513387
map04113	Meiosis - yeast	3	951.71	0.0634191223714761
map04213	Longevity regulating pathway - multiple species	3	951.71	0.0634191223714761
map00190	Oxidative phosphorylation	4	951.454	0.082368413937113
map02030	Bacterial chemotaxis	7	951.427	0.0877717923711906
map00920	Sulfur metabolism	3	951.481	0.102039240405924
map00071	Fatty acid degradation	3	951.461	0.122042570311544
map04146	Peroxisome	3	951.461	0.122042570311544
map04216	Ferroptosis	3	951.461	0.122042570311544
map04714	Thermogenesis	3	951.461	0.122042570311544
map04920	Adipocytokine signaling pathway	3	951.461	0.122042570311544
map01240	Biosynthesis of cofactors	15	482.348	0.13465484195652
map01212	Fatty acid metabolism	5	951.461	0.150754201448951
map02040	Flagellar assembly	8	539.894	0.157068336844665
map02020	Two-component system	13	259.081	0.15953565943466
map02024	Quorum sensing	6	619.333	0.168331457799359
map00240	Pyrimidine metabolism	3	951.451	0.194600140590685
map03060	Protein export	3	287.205	0.241914366091882
map03070	Bacterial secretion system	3	287.205	0.241914366091882
map04212	Longevity regulating pathway - worm	3	951.437	0.263736270007379
map03010	Ribosome	6	951.4245	0.288643379184361
map03320	PPAR signaling pathway	4	486.65115	0.308119676188759
map00020	Citrate cycle (TCA cycle)	4	174.761	0.349651692300246
map00540	Lipopolysaccharide biosynthesis	4	246.206	0.384464549951998
map00970	Aminoacyl-tRNA biosynthesis	3	74.132	0.576556877678855
map01210	2-Oxocarboxylic acid metabolism	4	174.761	0.578168678723135
map00300	Lysine biosynthesis	4	477.884085	0.586664032260242
map00230	Purine metabolism	6	32.367	0.592269855863828
map00620	Pyruvate metabolism	3	155.357	0.650611031622282
map00785	Lipoic acid metabolism	3	155.357	0.650611031622282
map00984	Steroid degradation	3	66.599	0.690356425235361
map00010	Glycolysis / Gluconeogenesis	5	155.357	0.761932780457885
map00680	Methane metabolism	3	13.047	0.776081983512928
map00270	Cysteine and methionine metabolism	7	48.9266	0.806099427701739
map01100	Metabolic pathways	71	76.54	0.820629341639803
map00260	Glycine, serine and threonine metabolism	6	103.606	0.841938334036368
map01230	Biosynthesis of amino acids	16	99.229	0.886019931419994
map01200	Carbon metabolism	13	121.918	0.886473055552687
map03440	Homologous recombination	3	34.0681	0.890059779083323
map01120	Microbial metabolism in diverse environments	22	135.298	0.898390888774969
map00860	Porphyrin metabolism	3	4.6314	0.918937596441975
map00400	Phenylalanine, tyrosine and tryptophan biosynthesis	3	5.00625	0.922187273175691
map01250	Biosynthesis of nucleotide sugars	6	45.69085	0.930014626537783
map01110	Biosynthesis of secondary metabolites	31	76.54	0.934996153408469
map00561	Glycerolipid metabolism	3	4.67713	0.94349119087444
map00520	Amino sugar and nucleotide sugar metabolism	5	31.2137	0.944352564158938
map00710	Carbon fixation by Calvin cycle	3	1.644	0.966933555824641
map03430	Mismatch repair	3	3.8385	0.967164418379184
map00030	Pentose phosphate pathway	7	4.649	0.993584336892769
Genogroup 5
Pathway id	Pathway name	Number of genes	Median dN/dS	p-value
map01100	Metabolic pathways	5	3.786	0.721594936307644
Genogroup 6
Pathway id	Pathway name	Number of genes	Median dN/dS	p-value
map00400	Phenylalanine, tyrosine and tryptophan biosynthesis	4	204.016	0.030103016089801
map01212	Fatty acid metabolism	3	223.149	0.0377682980252246
map03320	PPAR signaling pathway	3	223.149	0.0377682980252246
map00540	Lipopolysaccharide biosynthesis	3	111.692	0.0411126854533538
map04714	Thermogenesis	3	195.755	0.0425981038487704
map00220	Arginine biosynthesis	4	141.354	0.0432288780435508
map00550	Peptidoglycan biosynthesis	4	25.66425	0.0464024509463148
map03060	Protein export	3	226.976	0.0527686252843542
map03070	Bacterial secretion system	3	226.976	0.0527686252843542
map00010	Glycolysis / Gluconeogenesis	5	169.739	0.0605968273959203
map00785	Lipoic acid metabolism	3	223.888	0.112422059170731
map01240	Biosynthesis of cofactors	15	64.102	0.112942362820115
map02024	Quorum sensing	7	40.0507	0.130168810647438
map02010	ABC transporters	3	67.0919	0.24097396925155
map01120	Microbial metabolism in diverse environments	14	41.42695	0.270631670193954
map01100	Metabolic pathways	72	35.8076	0.314435517398677
map01200	Carbon metabolism	8	41.42695	0.338319032669084
map01210	2-Oxocarboxylic acid metabolism	10	67.6907	0.343715372421062
map03010	Ribosome	6	71.9359	0.384760101077792
map00250	Alanine, aspartate and glutamate metabolism	4	95.72535	0.39575288748158
map00620	Pyruvate metabolism	5	39.8495	0.412651951964662
map01232	Nucleotide metabolism	3	22.945	0.449813293468841
map00052	Galactose metabolism	4	27.75035	0.451046798074668
map01250	Biosynthesis of nucleotide sugars	5	19.1177	0.475490030215647
map00020	Citrate cycle (TCA cycle)	6	38.11995	0.496587162630174
map00790	Folate biosynthesis	5	35.4222	0.498832125038861
map00190	Oxidative phosphorylation	6	29.5263	0.518763910837788
map01110	Biosynthesis of secondary metabolites	32	36.288	0.521445846059061
map00720	Other carbon fixation pathways	3	46.4709	0.529201552415096
map01230	Biosynthesis of amino acids	19	36.193	0.529966834204754
map00300	Lysine biosynthesis	3	23.8621	0.54240542282144
map03420	Nucleotide excision repair	4	26.43745	0.544286516539892
map00630	Glyoxylate and dicarboxylate metabolism	5	29.769	0.60683534702451
map02020	Two-component system	9	26.634	0.708628562522007
map00541	Biosynthesis of various nucleotide sugars	3	18.6482	0.709047710965764
map02025	Biofilm formation - Pseudomonas aeruginosa	6	21.49805	0.719985032421463
map04113	Meiosis - yeast	6	21.49805	0.719985032421463
map04213	Longevity regulating pathway - multiple species	6	21.49805	0.719985032421463
map00230	Purine metabolism	11	20.4022	0.776377212170507
map00270	Cysteine and methionine metabolism	5	30.2456	0.780018801612466
map03030	DNA replication	5	22.6017	0.851739366619457
map03440	Homologous recombination	5	22.6017	0.874060444757794
map00260	Glycine, serine and threonine metabolism	3	18.2789	0.892126547583145
map03430	Mismatch repair	4	15.0703	0.900855970348877
map00290	Valine, leucine and isoleucine biosynthesis	3	4.19983	0.916192966096244
map03410	Base excision repair	3	9.89791	0.926807372797555
map02030	Bacterial chemotaxis	6	16.97615	0.932815511679532
map02040	Flagellar assembly	5	10.2077	0.988535485700505
Genogroup 7
Pathway id	Pathway name	Number of genes	Median dN/dS	p-value
map00540	Lipopolysaccharide biosynthesis	5	32.3521	0.0468969141088674
map01110	Biosynthesis of secondary metabolites	28	21.3534	0.0989826400136299
map00550	Peptidoglycan biosynthesis	4	36.40275	0.111394180966218
map00564	Glycerophospholipid metabolism	3	42.119	0.138423707212016
map01120	Microbial metabolism in diverse environments	16	21.3534	0.183545360280996
map01210	2-Oxocarboxylic acid metabolism	5	20.12	0.216626839594333
map00270	Cysteine and methionine metabolism	5	24.6371	0.260977335033367
map03420	Nucleotide excision repair	6	22.5131	0.268353602349101
map00400	Phenylalanine. tyrosine and tryptophan biosynthesis	3	24.6371	0.268896422705974
map00620	Pyruvate metabolism	3	20.12	0.302844380894964
map01250	Biosynthesis of nucleotide sugars	4	46.5278	0.333616829095003
map00010	Glycolysis / Gluconeogenesis	6	18.90885	0.341227404152203
map02024	Quorum sensing	3	23.838	0.353327032656021
map00280	Valine. leucine and isoleucine degradation	4	22.323	0.364029213542957
map01100	Metabolic pathways	62	18.27735	0.364532276896179
map02020	Two-component system	6	21.8034	0.401769117923788
map00030	Pentose phosphate pathway	3	17.459	0.420154193742885
map01230	Biosynthesis of amino acids	14	18.271	0.445485683791169
map00640	Propanoate metabolism	3	20.12	0.488707539754824
map01200	Carbon metabolism	9	17.6977	0.49846189737264
map00670	One carbon pool by folate	3	20.12	0.5
map03430	Mismatch repair	5	22.3502	0.514932493986803
map00790	Folate biosynthesis	3	19.7346	0.519922245415469
map00260	Glycine. serine and threonine metabolism	5	20.12	0.597383632687505
map00630	Glyoxylate and dicarboxylate metabolism	4	16.1035	0.659533987010992
map00561	Glycerolipid metabolism	3	10.5423	0.709824939154464
map00330	Arginine and proline metabolism	3	15.4242	0.772180185161315
map00860	Porphyrin metabolism	3	12.4078	0.778665693247282
map00785	Lipoic acid metabolism	3	17.6977	0.817509047570203
map00230	Purine metabolism	4	15.29755	0.831333230052443
map01240	Biosynthesis of cofactors	18	13.91835	0.835195345096955
map03440	Homologous recombination	6	15.14605	0.837268204365598
map00052	Galactose metabolism	3	16.0747	0.861943767487257
map03030	DNA replication	4	12.9596	0.888331824996504
map02030	Bacterial chemotaxis	5	12.088	0.90988649943429
map00970	Aminoacyl-tRNA biosynthesis	4	11.452235	0.913852674629592
Genogroup 8
Pathway id	Pathway name	Number of genes	Median dN/dS	p-value
map01120	Microbial metabolism in diverse environments	6	23.11595	0.142292954389604
map01200	Carbon metabolism	4	23.11595	0.220836795577099
map01110	Biosynthesis of secondary metabolites	6	19.6435	0.385772141571603
map01100	Metabolic pathways	16	16.82725	0.547467758435235
map00984	Steroid degradation	3	17.593	0.641780558527945
Genogroup 9
Pathway id	Pathway name	Number of genes	Median dN/dS	p-value
map04112	Cell cycle - Caulobacter	3	20.072	0.119040444531734
map02020	Two-component system	4	17.29685	0.134041076809021
map00260	Glycine, serine and threonine metabolism	3	16.1479	0.144361781408086
map01120	Microbial metabolism in diverse environments	6	16.1459	0.167904624930215
map01200	Carbon metabolism	3	12.62	0.371873293819144
map02025	Biofilm formation - Pseudomonas aeruginosa	3	16.459	0.486961060893799
map04113	Meiosis - yeast	3	16.459	0.486961060893799
map04213	Longevity regulating pathway - multiple species	3	16.459	0.486961060893799
map00230	Purine metabolism	5	12.216	0.545883851387344
map01240	Biosynthesis of cofactors	7	10.8265	0.612883700989441
map00650	Butanoate metabolism	3	12.62	0.614564037493576
map00280	Valine, leucine and isoleucine degradation	3	5.403	0.764896675809946
map01100	Metabolic pathways	38	10.78725	0.853288317713187
map00190	Oxidative phosphorylation	4	8.093	0.883464115850356
map01230	Biosynthesis of amino acids	4	3.9715	0.923560335578347
map01110	Biosynthesis of secondary metabolites	11	5.438	0.952906273632792
map00071	Fatty acid degradation	3	5.3425	0.980415937729456
map01212	Fatty acid metabolism	3	5.3425	0.980415937729456
map03320	PPAR signaling pathway	3	5.3425	0.980415937729456
map01210	2-Oxocarboxylic acid metabolism	3	3.866	0.989612422189784
Genogroup 10
Pathway id	Pathway name	Number of genes	Median dN/dS	p-value
map03430	Mismatch repair	4	191.6324	0.00809768347094703
map03010	Ribosome	3	61.2275	0.0352671824344086
map00550	Peptidoglycan biosynthesis	5	32.6816	0.0416129409249479
map00710	Carbon fixation by Calvin cycle	3	149.262	0.0600186295459389
map00010	Glycolysis / Gluconeogenesis	5	73.62	0.113158525309108
map03030	DNA replication	3	62.0728	0.125071655368577
map00970	Aminoacyl-tRNA biosynthesis	3	34.6505	0.127303176499176
map03410	Base excision repair	3	53.863	0.140242148548644
map00564	Glycerophospholipid metabolism	5	42.5347	0.184107346229923
map01212	Fatty acid metabolism	4	91.099	0.184144814083679
map00790	Folate biosynthesis	5	32.3698	0.20817721070022
map00030	Pentose phosphate pathway	3	27.0447	0.223397188875217
map00620	Pyruvate metabolism	3	132.531	0.234107791049021
map00720	Other carbon fixation pathways	3	132.531	0.234107791049021
map01110	Biosynthesis of secondary metabolites	38	28.4594	0.278824322514698
map00900	Terpenoid backbone biosynthesis	5	28.5376	0.313487957926838
map00230	Purine metabolism	11	26.978	0.331270480494171
map01200	Carbon metabolism	13	27.0447	0.33578080572309
map00920	Sulfur metabolism	3	26.6903	0.346563206568967
map02025	Biofilm formation - Pseudomonas aeruginosa	4	31.81255	0.382129034947205
map04113	Meiosis - yeast	4	31.81255	0.382129034947205
map04213	Longevity regulating pathway - multiple species	4	31.81255	0.382129034947205
map00680	Methane metabolism	4	43.1946	0.437512996456733
map01240	Biosynthesis of cofactors	15	29.6569	0.441884142269101
map00770	Pantothenate and CoA biosynthesis	3	59.5832	0.446457925601661
map00250	Alanine, aspartate and glutamate metabolism	4	35.7821	0.464421053275386
map02040	Flagellar assembly	5	25.519	0.474562941673778
map02020	Two-component system	10	28.3114	0.484498255489924
map00630	Glyoxylate and dicarboxylate metabolism	4	69.022	0.511696492869578
map00310	Lysine degradation	3	27.4824	0.535245115442791
map00380	Tryptophan metabolism	3	27.4824	0.535245115442791
map01120	Microbial metabolism in diverse environments	20	26.2905	0.547978946633427
map02030	Bacterial chemotaxis	6	23.8442	0.590877857585378
map00220	Arginine biosynthesis	3	28.3812	0.593940233951623
map00730	Thiamine metabolism	3	23.8255	0.601677926071817
map01250	Biosynthesis of nucleotide sugars	4	19.2101	0.615326674957822
map01232	Nucleotide metabolism	6	21.8438	0.626829509650993
map01100	Metabolic pathways	77	26.7664	0.661090893318043
map04112	Cell cycle - Caulobacter	3	26.3768	0.681372068978462
map00660	C5-Branched dibasic acid metabolism	3	14.4128	0.780261841946958
map00400	Phenylalanine, tyrosine and tryptophan biosynthesis	3	13.4634	0.855602890963036
map00401	Novobiocin biosynthesis	3	13.4634	0.855602890963036
map00260	Glycine, serine and threonine metabolism	4	13.50635	0.876892079312273
map01230	Biosynthesis of amino acids	18	18.3729	0.8775904769653
map01210	2-Oxocarboxylic acid metabolism	6	20.9476	0.880251823878019
map00540	Lipopolysaccharide biosynthesis	3	13.1127	0.884481863461846
map00290	Valine, leucine and isoleucine biosynthesis	4	13.57865	0.935844406033496
map00270	Cysteine and methionine metabolism	7	14.2435	0.958940586027687
Genogroup 11
Pathway id	Pathway name	Number of genes	Median dN/dS	p-value
map02024	Quorum sensing	3	30.722	0.0424676625483525
map00550	Peptidoglycan biosynthesis	8	14.9893	0.0478487763065571
map04212	Longevity regulating pathway - worm	3	50.1569	0.0573577383887671
map03010	Ribosome	3	26.3997	0.0925116871337016
map01212	Fatty acid metabolism	4	35.75705	0.166108577833774
map03320	PPAR signaling pathway	4	35.75705	0.166108577833774
map00260	Glycine, serine and threonine metabolism	5	14.9861	0.254864020999701
map00190	Oxidative phosphorylation	4	26.7635	0.278234941113787
map02025	Biofilm formation - Pseudomonas aeruginosa	4	20.138355	0.291407553363098
map00071	Fatty acid degradation	3	25.209	0.343085013010246
map00300	Lysine biosynthesis	3	20.0805	0.344951686325833
map00270	Cysteine and methionine metabolism	3	14.439	0.358753522004292
map01100	Metabolic pathways	64	15.6889	0.379676558264461
map00541	Biosynthesis of various nucleotide sugars	4	15.21085	0.401111762982136
map04714	Thermogenesis	3	25.209	0.413350253569985
map00051	Fructose and mannose metabolism	3	21.6007	0.432209162990685
map04113	Meiosis - yeast	3	9.55471	0.477080995468512
map04213	Longevity regulating pathway - multiple species	3	9.55471	0.477080995468512
map02020	Two-component system	5	16.6734	0.483272837435015
map01240	Biosynthesis of cofactors	13	14.439	0.506669987444465
map01250	Biosynthesis of nucleotide sugars	9	16.3917	0.571253873227174
map00230	Purine metabolism	5	9.55471	0.593252054301167
map00790	Folate biosynthesis	3	13.7645	0.639349551050981
map01120	Microbial metabolism in diverse environments	11	11.6066	0.65818522457574
map00670	One carbon pool by folate	5	11.6066	0.681946100733842
map00520	Amino sugar and nucleotide sugar metabolism	5	16.3917	0.691006584065907
map00710	Carbon fixation by Calvin cycle	3	10.4393	0.694580591878963
map00680	Methane metabolism	4	11.549485	0.791030212786057
map00900	Terpenoid backbone biosynthesis	3	9.26959	0.801502541036279
map01210	2-Oxocarboxylic acid metabolism	3	8.91312	0.848794738121122
map00970	Aminoacyl-tRNA biosynthesis	3	6.64933	0.86538116853321
map01110	Biosynthesis of secondary metabolites	29	11.6066	0.884617470706375
map01230	Biosynthesis of amino acids	14	9.67621	0.909462735333761
map00280	Valine, leucine and isoleucine degradation	3	8.23275	0.920476805611002
map00620	Pyruvate metabolism	3	8.23275	0.931143798554081
map00630	Glyoxylate and dicarboxylate metabolism	3	8.23275	0.931143798554081
map00640	Propanoate metabolism	3	8.23275	0.931143798554081
map00785	Lipoic acid metabolism	3	8.23275	0.934442966299486
map01200	Carbon metabolism	8	9.336025	0.937156229495588
map05111	Biofilm formation - Vibrio cholerae	4	8.94657	0.946433418634388
map00010	Glycolysis / Gluconeogenesis	6	8.17281	0.949853980924932
Genogroup 12
Pathway id	Pathway name	Number of genes	Median dN/dS	p-value
map01240	Biosynthesis of cofactors	4	951.4345	0.198667284631451
map01100	Metabolic pathways	12	951.434	0.2147508183174
map01120	Microbial metabolism in diverse environments	6	951.4375	0.231839595620394
map01110	Biosynthesis of secondary metabolites	7	669.116	0.491406601896461
map01230	Biosynthesis of amino acids	3	515.186	0.735627601237144
Genogroup 13
Pathway id	Pathway name	Number of genes	Median dN/dS	p-value
map00400	Phenylalanine, tyrosine and tryptophan biosynthesis	5	951.48	0.0081781739043003
map01230	Biosynthesis of amino acids	10	951.4555	0.0182456167038915
map00740	Riboflavin metabolism	3	951.46	0.0434592897305195
map02040	Flagellar assembly	6	951.447	0.0502877955621791
map00020	Citrate cycle (TCA cycle)	3	951.476	0.0615727748989699
map00564	Glycerophospholipid metabolism	4	951.5525	0.0680519942771194
map02024	Quorum sensing	4	951.449	0.0723731709738434
map00010	Glycolysis / Gluconeogenesis	4	689.6255	0.100229308718577
map01502	Vancomycin resistance	3	951.46	0.101965491811017
map01210	2-Oxocarboxylic acid metabolism	3	951.432	0.103321670376388
map00230	Purine metabolism	9	951.438	0.107569336901434
map03410	Base excision repair	3	951.48	0.133784361244719
map00550	Peptidoglycan biosynthesis	4	951.455	0.174517489994065
map01110	Biosynthesis of secondary metabolites	34	950.677	0.18271872512475
map01100	Metabolic pathways	66	950.6425	0.216050164561676
map00620	Pyruvate metabolism	6	689.6035	0.240955329229932
map01232	Nucleotide metabolism	4	486.96	0.247244289350114
map01200	Carbon metabolism	8	689.599	0.25839294861616
map03320	PPAR signaling pathway	3	951.501	0.260177629602022
map00470	D-Amino acid metabolism	3	951.46	0.306316304305241
map02010	ABC transporters	4	951.352	0.308286925374479
map00541	Biosynthesis of various nucleotide sugars	5	951.434	0.324474065672522
map05111	Biofilm formation - Vibrio cholerae	3	331.779	0.333416833359217
map00190	Oxidative phosphorylation	3	951.434	0.388562755627346
map00520	Amino sugar and nucleotide sugar metabolism	4	513.1229	0.397210292120335
map01250	Biosynthesis of nucleotide sugars	8	529.4665	0.401406946294611
map00280	Valine, leucine and isoleucine degradation	3	427.775	0.402515590780822
map00561	Glycerolipid metabolism	4	476.4085	0.529092995171122
map00680	Methane metabolism	3	95.4132	0.540931315263667
map01120	Microbial metabolism in diverse environments	10	261.5941	0.580318415506265
map01240	Biosynthesis of cofactors	15	74.7798	0.675917265658062
map00630	Glyoxylate and dicarboxylate metabolism	4	215.8585	0.680842541958047
map00790	Folate biosynthesis	5	59.6183	0.682308661948289
map03010	Ribosome	3	11.3745	0.721180832688375
map03018	RNA degradation	4	100.1471	0.725982880760416
map00970	Aminoacyl-tRNA biosynthesis	5	13.981	0.744841432861609
map00260	Glycine, serine and threonine metabolism	4	214.4545	0.766828169985801
map02030	Bacterial chemotaxis	4	39.18925	0.786015611622249
map00310	Lysine degradation	3	15.863	0.795965593499087
map00030	Pentose phosphate pathway	3	10.8133	0.842362196103611
map00380	Tryptophan metabolism	3	3.942	0.918509525624736
map00900	Terpenoid backbone biosynthesis	3	3.942	0.929800532859352
map00860	Porphyrin metabolism	3	2.627	0.968329085728305
map01503	Cationic antimicrobial peptide (CAMP) resistance	3	2.59933	0.973974727517595
map02020	Two-component system	7	3.942	0.997197201382435
