## Supplementary Table 4 for "Host adaptation drives genome evolution and virulence diversification in a bacterial zoonotic pathogen"

### Sheet: Cell wall, membrane  
Supplementary Table 4. Genes under positive selection within SNP-enriched categories
Cell wall, membrane category
Annotation L. interrogans serovar Copenhageni Fiocruz L1-130 strain	G1	G2	G3	G4	G5	G6	G7	G8	G9	G10	G11	G12	G13
LIC_10050							X						X
LIC_10199		X										X	X
LIC_13229										X
LIC_13138											X		X
LIC_13135											X		X
LIC_13101							X			X
LIC_12828			X
LIC_12788				X		X			X	X			X
LIC_12693	X					X
LIC_10983		X		X		X	X			X	X
LIC_11008		X		X					X	X
LIC_11080						X				X
LIC_11228
LIC_11248												X
LIC_11261		X
LIC_11399										X	X	X
LIC_11401													X
LIC_11427		X		X		X	X						X
LIC_11475							X					X
LIC_11623		X		X		X
LIC_11627
LIC_11648								X		X	X
LIC_11738											X
LIC_11739						X			X	X			X
LIC_11794			X	X		X	X						X
LEPIC_1866			X						X	X
LIC_11863							X			X
LIC_11867				X
LIC_11911							X	X
LIC_11922		X		X		X			X	X	X	X
LIC_11923		X						X			X
LIC_12291				X							X		X
LIC_12306	X								X		X		X
LIC_12433	X
LIC_12477	X			X
LIC_12492		X
LIC_12556					X		X			X	X
LIC_12575							X						X
LIC_12576							X
LIC_12620										X
LIC_10739		X				X							X
LIC_10592						X	X			X
LIC_10537							X				X
LIC_10534		X	X			X	X				X
LIC_10445											X
LIC_10444				X
LIC_10258		X				X
LIC_13450	X
Signal transduction mechanism category
Annotation L. interrogans serovar Copenhageni Fiocruz L1-130 strain	G1	G2	G3	G4	G5	G6	G7	G8	G9	G10	G11	G12	G13
LIC_10024			X		X			X
LIC_10043
LIC_10063									X		X
LIC_10099				X							X
LIC_10132	X					X
LIC_10138
LIC_13192						X
LIC_13111				X			X			X
LIC_12680
LIC_12670											X
LIC_10922											X
LIC_10993	X			X
LIC_11045						X					X
LIC_11127						X					X
LIC_11199										X	X
LIC_11221
LIC_11432			X	X			X						X
LIC_11437						X
LIC_11439						X	X		X		X		X
LIC_11515				X
LIC_11523											X		X
LIC_11528				X					X
LIC_11548				X
LIC_11549				X
LEPIC_1765		X						X	X
LIC_11895										X
LIC_12031									X		X
LIC_12060				X						X
LIC_12078		X				X	X				X
LIC_12087		X
LIC_12273													X
LIC_12319	X			X
LIC_12456				X			X
LIC_12505		X		X						X		X
LIC_12627											X
LIC_10598					X		X				X
LIC_10552							X				X
LIC_10256				X
LIC_10245				X		X		X			X
Lipid A pathway
Annotation L. interrogans serovar Copenhageni Fiocruz L1-130 strain	gene name	G1	G2	G3	G4	G5	G6	G7	G8	G9	G10	G11	G12	G13
LIC_10040	kpsF						X	X				X
LIC_10522					X
LIC_10531	lpxK	X	X		X		X	X				X
LIC_10625			X											X
LIC_12579	lpxB						X	X		X
LIC_12578	lpxI										X
LIC_11312	rfaC2				X						X
LIC_11427	pgsB		X		X		X	X						X
LIC_11538	rfaE2						X	X
LIC_11539	tagD
LIC_11541	kdsA				X		X							X
LIC_11616	rfaD		X				X				X	X
LIC_11633	lpxC				X		X	X				X
LIC_11825	gmhA
LIC_12157														X
LIC_12203
LIC_12280			X				X					X		X
LIC_13046	lpxD							X
LIC_13154	lpxA
LIC_13222	htrB									X	X			X
LIC_13469				X
peptidoglycan pathway
Annotation L. interrogans serovar Copenhageni Fiocruz L1-130 strain	gene name	G1	G2	G3	G4	G5	G6	G7	G8	G9	G10	G11	G12	G13
LIC_13138	murB											X		X
LIC_12788	murD				X		X			X	X			X
LIC_11304											X	X
LIC_11855					X
LIC_11863	murC							X			X
LIC_11867					X
LIC_12291					X		X					X		X
LIC_13251	murA											X
