## Supplementary Table 5 for "Host adaptation drives genome evolution and virulence diversification in a bacterial zoonotic pathogen"

### Sheet: Feuil1
Supplementary Table 5. Representative L. interrogans strains for G4-Ict and G13-Pom used in this study
Genogroup	id	isolate	species	isolation_year	serogroup	serogroup_annotated through rfb locus alignment	serovar	country	host	Seqbin size (bp)	contigs
G4-Ict	id_1184	202101402	L. interrogans	2021	Icterohaemorrhagiae	Icterohaemorrhagiae	Unknown	France	human	4,630,679	2
	id_1192	202102576	L. interrogans	2021	Icterohaemorrhagiae	Icterohaemorrhagiae	Unknown	France	rat	4,631,403	2
	id_1211	202102995	L. interrogans	2020	Icterohaemorrhagiae	Icterohaemorrhagiae	Copenhageni	Croatia	dog	4,631,221	2
	id_1137	202100001	L. interrogans		Icterohaemorrhagiae	Icterohaemorrhagiae	Unknown	Uruguay	rat	4,630,807	2
	id_1206	202102907	L. interrogans		Icterohaemorrhagiae	Icterohaemorrhagiae	Unknown	Algeria	rat	4,630,856	2
G13-Pom	id_788	201801210	L. interrogans	2013	Pomona	Pomona	Unknown	Laos	human	4,740,168	3
	id_462	201700303	L. interrogans		Pomona	Pomona	Unknown	Italy	bovine	4,618,374	2
	id_1016	201902969	L. interrogans	2004	Pomona	Pomona	Pomona	France	unknown	4,621,034	2
	id_1139	202100004	L. interrogans	2020	Pomona	Pomona	Unknown	Uruguay	human	4,615,828	2
