## Supplementary Table 9 for "Host adaptation drives genome evolution and virulence diversification in a bacterial zoonotic pathogen"

### Sheet: Feuil1
Supplementary Table 9. Proteome of L. interrogans genogroups G4-Ict compared to G13-Pom in EMEM medium at 3 days post-incubation
Protein ID	Leptospira interrogans serovar Copenhageni Fiocruz L1-130 annotation	log2FoldChange	p.value	p.adj	product
Q8F3P6	LIC11592	4.16	3.01e-10	0.0000000714	Permease
P24087	LIC11767	3.34	2.02e-08	0.00000319	Acetylornithine aminotransferase
Q8EXI8	LIC20174	3.19	0.000151	0.00158	Uncharacterized protein
Q8EZS3	LIC10464	2.89	5.72e-05	0.000811	LigB-like protein
Q8F4I2	LIC11855	2.67	0.00551	0.0219	D-alanine--D-alanine ligase
Q8F5S3	LIC12188	2.54	3.42e-05	0.000551	Methyltransferase
Q8F528	LIC12032	2.39	0.000105	0.00127	Catalase
Q8F5W3	LIC12217	2.24	0.000427	0.0035	Lipoprotein
Q8EY10	LIC20035	2.06	3.25e-07	0.0000206	Conserved hypothetical lipoprotein
Q8F149	LIC10859	2.05	0.000466	0.00363	Tryptophan synthase beta chain
Q8EZS2	LIC10463	2.00	0.00417	0.0179	Lipoprotein
Q8F6A7	LIC12339	1.94	0.000155	0.0016	PF07598 family protein
Q8F3T9	LIC11629	1.79	4.93e-07	0.000026	Thioredoxin
Q8F435	LIC11717	1.74	0.000847	0.00555	UvrABC system protein A
Q8EYJ5	LIC13370	1.68	0.00285	0.013	sulfate adenylyltransferase
Q8F8X6	LIC10371	1.63	7.73e-05	0.000997	Lipoprotein
Q8F5D7	LIC12060	1.62	8.48e-05	0.00107	histidine kinase
Q8F2X4	LIC11350	1.58	1.4e-05	0.000276	Acyl-CoA dehydrogenase
Q8F849	LIC12895	1.58	1.31e-05	0.000271	Lipoprotein
Q8F2L6	LIC11261	1.55	0.000501	0.00372	Transpeptidase/penicillin binding protein
Q8F0T1	LIC10760	1.54	4.27e-06	0.000135	Lipid/polyisoprenoid-binding YceI-like domain-containing protein
Q8EZG6	LIC13105	1.54	7.42e-06	0.00019	Glucose-6-phosphate isomerase
Q8F381	LIC11442	1.51	7.68e-06	0.00019	Four-helix bundle copper-binding protein
Q8F6H0	LIC12389	1.5	1.31e-05	0.000271	Lipoprotein signal peptidase
Q8F8U3	LIC10398	1.45	0.00685	0.0259	N-acetylmuramoyl-L-alanine amidase
Q8F8Z8	LIC10348	1.4	6.57e-08	0.00000694	Uncharacterized protein
Q8F0X9	LIC10802	1.36	0.0155	0.0486	Aminoglycoside phosphotransferase
Q8F3Z7	LIC11685	1.36	0.00574	0.0226	DJ-1/PfpI family intracellular protease
Q8F5D6	LIC12058	1.33	0.000478	0.00366	histidine kinase
Q8F428	LIC11711	1.3	0.00136	0.00729	Lipoprotein
Q8F2I2	LIC11232	1.27	0.0112	0.0379	Uncharacterized protein
Q8EYE6	LIC13416	1.27	5.19e-08	0.00000616	Predicted permease-related protein
Q8F692	LIC12328	1.26	0.00405	0.0176	Lactoylglutathione lyase
Q8F7I5	LIC12691	1.25	1.1e-07	0.00000951	Polyketide cyclase/dehydrase and lipid transport
Q8F044	LIC10558	1.24	0.000474	0.00366	Lipoprotein
Q8F7A3	LIC12620	1.21	0.000254	0.00239	peptidoglycan glycosyltransferase
Q8EZA7	LIC13153	1.2	4.89e-05	0.000716	UDP-glucose 4-epimerase
Q8F1K0	LIC10974	1.16	0.000931	0.00578	Acetyl-CoA acetyltransferase
Q8EY13	LIC20034	1.16	0.00244	0.0119	PF07611 family protein
Q8EZ83	LIC13176	1.15	1.75e-05	0.000326	Aldo/keto reductase
Q8F4V0	LIC11966	1.14	3.13e-08	0.00000425	Lipoprotein
Q8F880	LIC12921	1.12	0.00113	0.00649	Methyl-accepting chemotaxis protein
Q8F9Y1	LIC10050	1.1	0.000605	0.00442	OmpA family protein
Q8F425	LIC11709	1.1	0.00122	0.00684	histidine kinase
Q8EZC6	LIC13137	1.1	5.77e-06	0.000166	Response regulator with GGDEF domain
Q8F424	LIC11708	1.06	0.00107	0.0063	histidine kinase
Q8EYV4	LIC13275	1.06	0.0113	0.0383	Suppressor of fused-like domain-containing protein
Q8EY68	LIC13491	1.06	0.000493	0.00369	Metallopeptidase
Q8F688	LIC12325	1.05	7.77e-05	0.000997	Uncharacterized protein
Q8F9Z6	LIC10036	1.02	0.00702	0.0263	Lipoprotein
Q8EXF1	LIC20199	1	0.00102	0.00618	UTP-glucose-1-phosphate uridyltransferase
Q8EZ59	LIC13196	0.999	4.6e-06	0.000141	JerF
Q8EXU9	LIC20085	0.991	0.000456	0.00362	Methionine synthase
Q8FA27	LIC10009	0.99	3.77e-07	0.0000224	Lipoprotein
Q8F241	LIC11122	0.986	7.28e-05	0.000974	LipL45-related lipoprotein
Q8F932	LIC10314	0.983	5.91e-05	0.000814	Uncharacterized protein
D4YW11	LIC13459	0.981	0.00525	0.0211	Uncharacterized protein
Q8EXR0	LIC20118	0.977	1.73e-08	0.00000319	Uncharacterized protein
Q8F9Q3	LIC10125	0.967	6.08e-07	0.0000304	TPR-repeat-containing protein
Q8EZI1	LIC13092	0.944	0.00186	0.00952	Periplasmic serine protease
Q8EXY7	LIC20054	0.944	0.0101	0.0352	NADP oxidoreductase coenzyme-related protein
Q8F2R8	LIC11303	0.923	0.00145	0.00765	L-lysine 2 3-aminomutase
Q8F3M7	LIC11571	0.922	0.00543	0.0217	protein-secreting ATPase
Q8EZT9	LIC10474	0.896	3.99e-05	0.000602	Uncharacterized protein
P59173	LIC10383	0.892	0.00542	0.0217	Probable 2 3-bisphosphoglycerate-independent phosphoglycerate mutase
Q8F2U6	LIC11320	0.89	0.0133	0.0429	ATP-cone domain-containing protein
Q8F9G4	LIC10199	0.886	0.000106	0.00127	Glycosyltransferase
Q8EZK8	LIC13073	0.88	0.00249	0.0119	AcrR family transcriptional regulator
Q8F8A4	LIC12936	0.873	0.00841	0.0306	DUF4468 domain-containing protein
Q8F040	LIC10557	0.863	0.000918	0.00578	Two-component response regulator
Q8F4N2	LIC11899	0.861	0.000173	0.00173	Dihydrolipoamide acetyltransferase component of pyruvate dehydrogenase complex
Q8F3P5	LIC11591	0.859	0.00919	0.0326	Exodeoxyribonuclease 7 large subunit
Q8EY23	LIC20026	0.854	0.000747	0.00507	Short-chain dehydrogenase
Q8EZ26	LIC13219	0.85	0.00242	0.0119	Phenylalanine--tRNA ligase beta subunit
Q8F9X0	LIC10060	0.823	0.000353	0.003	HAMP domain-containing protein
Q8F7L2	LIC12716	0.811	0.0123	0.0405	Lysophospholipase
Q8F4N1	LIC11898	0.784	0.00492	0.0204	Pyruvate dehydrogenase beta subunit
Q8F686	LIC12323	0.779	0.00392	0.0171	3-oxoacyl-[acyl-carrier-protein] synthase
Q8EZ11	LIC13230	0.778	9.12e-05	0.00114	RNA helicase
Q8F631	LIC12275	0.761	0.00879	0.0313	Pyrroline-5-carboxylate reductase
Q8F348	LIC11412	0.757	4.9e-05	0.000716	Heme chaperone HemW
Q8F259	LIC11140	0.751	0.000489	0.00368	Alpha-galactosidase
Q8F6Q0	LIC12456	0.751	0.000793	0.00527	Chemotaxis protein CheA
Q8F210	LIC11095	0.75	0.00135	0.00729	Adenylate/guanylate cyclase
Q8F0K8	LIC10700	0.745	0.00106	0.00627	Short chain dehydrogenase
Q8F3Q7	LIC11602	0.739	0.00235	0.0116	Glucose/sorbosone dehydrogenase
Q8F6Q1	LIC12457	0.739	0.00513	0.0209	Chemotaxis protein CheW
Q8F053	LIC10565	0.732	0.0106	0.0366	Enoyl-CoA hydratase
Q8F687	LIC12324	0.722	0.00142	0.00752	Serine/threonine kinase with GAF and PP2C domains
Q8F8Z0	LIC10357	0.708	7.21e-06	0.00019	Tryptophan--tRNA ligase
Q8F152	LIC10862	0.708	0.000323	0.00276	Adenylate cyclase related protein
Q8F337	LIC11407	0.703	0.000726	0.00497	Methyl-accepting chemotaxis transmembrane protein
Q8F473	LIC11752	0.699	3.61e-06	0.000118	Glycosyltransferase
Q8F4U0	LIC11956	0.697	1.83e-05	0.000334	6-hydroxymethylpterin diphosphokinase MptE-like domain-containing protein
Q8EXU6	LIC20088	0.69	0.000679	0.00478	ATP-dependent 6-phosphofructokinase
Q8EZV3	LIC10483	0.686	0.000617	0.00445	Membrane protein PF09851 family
Q8F856	LIC12901	0.686	0.00592	0.023	Molybdate metabolism regulator
Q8EYH5	LIC13392	0.686	0.00264	0.0124	Polysaccharide deacetylase
Q8F6L0	LIC12422	0.683	1.56e-06	0.0000633	Aminotransferase
Q8F4N0	LIC11897	0.681	0.00307	0.0137	Pyruvate dehydrogenase E1 component subunit alpha
Q8EY16	LIC20031	0.674	0.00203	0.0102	Short-chain dehydrogenase
Q8F098	LIC10606	0.67	0.000461	0.00362	DNA-binding ferritin-like protein
Q8F2V5	LIC11329	0.658	0.00226	0.0112	Ribonuclease BN
Q8F2R2	LIC11298	0.654	0.00206	0.0103	Cyclic dehypoxanthine futalosine synthase
Q8F1P0	LIC11009	0.646	0.00881	0.0313	Lipoprotein - Virulence genes: Bind laminin, plasminogen
Q8F5Z3	LIC12240	0.629	0.00558	0.0221	Chemotaxis protein CheW
Q8F2R3	LIC11299	0.626	0.00134	0.00725	Hypothetical lipoprotein
Q8EXR6	LIC20113	0.621	0.0124	0.0408	HAMP domain-containing protein
Q8F629	LIC12273	0.616	0.00104	0.00622	Response regulator
Q8EYH1	LIC13394	0.609	0.0141	0.045	Methyl-accepting chemotaxis protein
Q8F6T8	LIC12484	0.584	0.0159	0.0497	Nucleotide binding protein
Q8F7P5	LIC12739	0.566	0.0025	0.0119	MaoC-like acyl dehydratase
Q8F4F8	LIC11834	0.565	0.000145	0.00155	LipL45-related lipoprotein
Q8F091	LIC10602	0.561	0.0126	0.0411	Lysophospholipase
Q8F3Y7	LIC11674	0.56	0.00523	0.0211	Alkylglycerone-phosphate synthase
Q8F349	LIC11413	0.537	0.00127	0.00697	beta-N-acetylhexosaminidase
Q8F4V5	LIC11972	0.536	0.00131	0.00717	Uncharacterized protein
Q8F336	LIC11406	0.532	0.000267	0.00244	Uncharacterized protein
Q8F327	LIC11398	0.515	0.00333	0.0148	Saccharopine dehydrogenase NADP binding domain-containing protein
Q8F919	LIC10325	0.5	0.0126	0.0411	TPR-repeat-containing protein
Q8F9Q4	LIC10124	0.491	0.00441	0.0188	Hypothetical lipoprotein
Q8F0G1	LIC10665	0.49	0.00756	0.0278	DoxX-like family protein
Q8F5Y0	LIC12231	0.478	0.00177	0.00907	Lipoprotein
Q8F685	LIC12322	0.468	0.0142	0.0451	3-oxoacid CoA-transferase
Q8F736	LIC12563	0.467	0.00269	0.0126	Glycerol-3-phosphate dehydrogenase
Q8FA17	LIC10019	0.466	0.00518	0.021	Short chain dehydrogenase
Q8F8K9	LIC13021	0.424	0.0149	0.0469	cAMP-binding protein
O34094	LIC11352	0.419	0.00255	0.0121	LipL32
O51941	LIC11889	0.419	0.00742	0.0275	Flagellar filament 35 kDa core protein
Q8CXR6	LIC10578	0.408	0.0115	0.0388	FOG:HEAT repeat protein
Q8F253	LIC11132	0.36	0.0142	0.0451	Pyruvate kinase
Q8F4T8	LIC11954	0.353	0.00653	0.025	Enolase
Q8CXR4	LIC13257	0.288	0.0121	0.0402	Zn-dependent alcohol dehydrogenase
Q8F7K2	LIC12706	-0.306	0.00255	0.0121	Transcription termination/antitermination protein NusA
Q9XD38	LIC12875	-0.339	0.00956	0.0336	Elongation factor Tu
Q8F1Y3	LIC11071	-0.344	0.016	0.0497	Uncharacterized protein
Q8F4A2	LIC11781	-0.346	0.00678	0.0257	Malate dehydrogenase
Q8F0W3	LIC10789	-0.349	0.00286	0.013	Transcription elongation factor GreA
Q8F4T6	LIC11951	-0.354	0.00846	0.0307	ATP-dependent Clp protease proteolytic subunit
Q8F6H8	LIC12397	-0.361	0.00102	0.00618	Uncharacterized protein
Q8F946	LIC10302	-0.388	0.014	0.0448	TPR-repeat-containing protein
Q8F3M9	LIC11573	-0.392	0.0111	0.0376	Type II secretory pathway component protein G
Q8EYQ7	LIC13316	-0.399	0.00293	0.0132	ATP-binding protein of an ABC transporter complex
Q8F230	LIC11115	-0.406	0.011	0.0376	Thiosulfate sulfurtransferase
Q8EZD6	LIC13129	-0.407	0.000161	0.00164	Methionine--tRNA ligase
Q8F069	LIC10583	-0.408	0.000307	0.0027	Medium-chain specific acyl-CoA dehydrogenase mitochondrial
Q8F814	LIC12841	-0.418	0.00967	0.0339	LL-diaminopimelate aminotransferase
Q8EY06	LIC20037	-0.423	0.00442	0.0188	MoxR-like ATPase
Q8F999	LIC10253	-0.427	0.00287	0.013	Zn-dependent alcohol dehydrogenase
Q8F3D8	LIC11489	-0.434	0.00202	0.0102	PpiC domain-containing protein
Q8F089	LIC10600	-0.44	0.011	0.0376	MaoC-like acyl dehydratase
Q8F1H5	LIC10955	-0.449	0.00456	0.0193	4-hydroxy-3-methylbut-2-en-1-yl diphosphate synthase (flavodoxin)
Q8EXR5	LIC20114	-0.449	0.00701	0.0263	LipL45-related protein
Q8F8J5	LIC13009	-0.45	0.00463	0.0195	Acyl-CoA dehydrogenase
Q8F260	LIC11141	-0.456	0.000284	0.00255	Ribonuclease D
Q8F6A0	LIC12335	-0.458	0.00164	0.0085	Serine hydroxymethyltransferase
Q8EXV1	LIC20083	-0.46	0.00623	0.0241	Adenosylhomocysteinase
Q8F352	LIC11417	-0.461	0.000918	0.00578	ATP-dependent Clp protease proteolytic subunit
Q8F652	LIC12294	-0.465	0.00868	0.0312	UDP-glucose 6-dehydrogenase
Q8F7K1	LIC12705	-0.466	0.0064	0.0246	Translation initiation factor IF-2
Q8F5K1	LIC12108	-0.468	0.00171	0.00884	Aspartate--tRNA ligase
Q8F421	LIC11707	-0.48	0.0102	0.0356	Fructose-1 6-bisphosphatase class 1
Q8F282	LIC11154	-0.488	0.00619	0.024	Transcriptional regulator
Q8F4G0	LIC11836	-0.489	0.000707	0.00487	Flagellar motor switch protein FliM
Q8F068	LIC10582	-0.49	0.00493	0.0204	Anthranilate synthase component 1
Q8F5T0	LIC12193	-0.491	5.91e-05	0.000814	Sporadic carbohydrate cluster 2OG-Fe(II) oxygenase
Q8EZN0	LIC10429	-0.505	0.00127	0.00697	Ribose-phosphate pyrophosphokinase
Q8CXS7	LIC11354	-0.507	0.000897	0.00576	S-adenosylmethionine synthase
Q8CXT1	LIC11977	-0.508	0.000618	0.00445	CAP family transcription factor
Q9XD37	LIC12874	-0.512	0.000147	0.00156	Small ribosomal subunit protein uS10
Q8F7J1	LIC12695	-0.524	0.00286	0.013	Uncharacterized protein
Q8F7V3	LIC12787	-0.524	0.00833	0.0304	Anti-sigma factor antagonist
Q8F906	LIC10339	-0.529	0.000164	0.00165	ATP-dependent protease ClpA
Q8F143	LIC10853	-0.542	0.00509	0.0208	Ribosome-recycling factor
Q8EXF6	LIC20196	-0.548	0.0107	0.0369	Lipoprotein
Q8F2Z8	LIC11370	-0.55	0.000316	0.00275	Endoflagellar motor switch protein
Q8F341	LIC11409	-0.55	0.00037	0.00311	Acetolactate synthase
Q8F8C8	LIC12958	-0.557	0.00236	0.0116	Uncharacterized protein
Q8EXA3	LIC20237	-0.558	0.00747	0.0276	Polyamine aminopropyltransferase 2
Q8EZN1	LIC10430	-0.567	9.56e-05	0.00118	Large ribosomal subunit protein bL25
Q8F3L2	LIC11556	-0.568	0.000108	0.00128	RNA-binding protein KhpA
Q8F4A3	LIC11782	-0.57	0.000458	0.00362	Oxidoreductase
Q8F0S5	LIC10756	-0.575	2.74e-05	0.000449	Small ribosomal subunit protein uS7
Q8F140	LIC10850	-0.578	0.000139	0.00152	Small ribosomal subunit protein uS2
Q8F0R9	LIC10750	-0.581	0.000201	0.00197	Large ribosomal subunit protein uL1
Q8F0Q0	LIC10732	-0.587	0.00113	0.00648	thioredoxin-dependent peroxiredoxin
Q8F5S7	LIC12190	-0.59	0.00091	0.00578	SAM-dependent methyltransferase
Q8F7J8	LIC12701	-0.595	9.4e-06	0.000223	Polyribonucleotide nucleotidyltransferase
Q8F7U3	LIC12776	-0.595	1.15e-05	0.00026	Large ribosomal subunit protein bL21
Q8EZ99	LIC13162	-0.597	0.000122	0.00142	3-deoxy-D-arabino-heptulosonate 7-phosphate (DAHP) synthase
Q8F029	LIC10548	-0.602	0.016	0.0497	Type-4 uracil-DNA glycosylase
Q8F4V9	LIC11976	-0.605	0.00475	0.02	Acyl-CoA dehydrogenase
Q9XD21	LIC12858	-0.61	0.00271	0.0126	Large ribosomal subunit protein uL6
Q8F937	LIC10309	-0.616	0.00053	0.0039	Glycine dehydrogenase (decarboxylating)
Q8F339	LIC11408	-0.618	0.00876	0.0313	TPR-repeat-containing protein
Q8EZP5	LIC10440	-0.619	0.013	0.0421	Nitrogen regulatory protein P-II
Q8EZN2	LIC10431	-0.62	1.3e-05	0.000271	Peptidyl-tRNA hydrolase
Q8F2J5	LIC11243	-0.62	0.0116	0.0388	ATP synthase subunit beta
Q8F5T8	LIC12203	-0.621	0.00082	0.00541	Phosphoheptose isomerase
Q8F322	LIC11394	-0.622	0.00378	0.0166	Flagellar assembly protein H
Q8EXX5	LIC20064	-0.622	0.00026	0.0024	3-oxoacyl-[acyl-carrier-protein] reductase
Q8F7X4	LIC12805	-0.624	0.0157	0.0492	TPR-repeat-containing protein
Q8F5K3	LIC12110	-0.626	0.000122	0.00142	Large ribosomal subunit protein bL9
Q8EY78	LIC13480	-0.628	0.00189	0.00962	Serine--tRNA ligase
Q8F342	LIC11410	-0.634	0.00114	0.00651	Acetolactate synthase small subunit
Q8F1N7	LIC11006	-0.64	0.0138	0.0444	Ferric uptake regulator
Q9XD10	LIC12847	-0.661	0.00246	0.0119	Small ribosomal subunit protein uS4
Q8F6I3	LIC12402	-0.662	2.11e-05	0.000367	Phosphoribosylformylglycinamidine synthase subunit PurL
Q8F4B2	LIC11791	-0.664	1.6e-06	0.0000633	DNA 3'-5' helicase
Q8F5Z1	LIC12238	-0.664	0.00272	0.0126	Hypothetical lipoprotein
G1UB17	LIC12141	-0.665	6.88e-06	0.000187	UDP-glucose 4-epimerase
Q9XD30	LIC12867	-0.667	0.000948	0.00585	Small ribosomal subunit protein uS3
Q8F7J9	LIC12702	-0.67	1.39e-05	0.000276	Small ribosomal subunit protein uS15
Q8EYB7	LIC13442	-0.672	0.012	0.0401	Glutathione peroxidase
Q8F0A0	LIC10608	-0.676	0.000396	0.00327	Lon protease
Q8F0R7	LIC10748	-0.682	0.00152	0.00795	Transcription termination/antitermination protein NusG
Q8F0S1	LIC10752	-0.694	3.1e-07	0.0000206	Large ribosomal subunit protein bL12
Q8F5K6	LIC12113	-0.703	1.97e-06	0.0000695	Small ribosomal subunit protein bS6
Q8F0T2	LIC10761	-0.709	0.000689	0.00481	Large ribosomal subunit protein uL13
Q8EXY3	LIC20058	-0.71	1.25e-05	0.000271	Methylmalonyl-CoA mutase
Q8F9N8	LIC10138	-0.712	2.02e-05	0.000362	C-di-GMP phosphodiesterase
Q8CXU9	LIC10069	-0.726	0.00867	0.0312	Dioxygenase superfamily protein
Q8F9D3	LIC10225	-0.726	0.0121	0.0401	RNA polymerase ECF-type sigma factor
G1UB15	LIC10158	-0.727	0.000307	0.0027	RNA-binding protein KhpB
Q8F0S0	LIC10751	-0.729	6.66e-06	0.000186	Large ribosomal subunit protein uL10
Q8F5T1	LIC12194	-0.732	4.71e-07	0.000026	Transketolase C-terminal subunit
Q9XD35	LIC12872	-0.733	0.00122	0.00684	Large ribosomal subunit protein uL4
G1UB29	LIC12128	-0.735	0.000126	0.00144	Glycosyl transferase
Q8F3L1	LIC11555	-0.736	2.6e-05	0.000434	Small ribosomal subunit protein bS16
Q8F5T7	LIC12202	-0.737	5.52e-06	0.000164	Nucleoside-diphosphate-sugar epimerase
Q8EXL4	LIC20153	-0.748	0.00375	0.0165	Lipoprotein
Q8F142	LIC10852	-0.75	0.000131	0.00148	Uridylate kinase
Q8F6Q9	LIC12463	-0.767	0.00032	0.00276	Translation initiation factor IF-3
Q8F3W6	LIC11655	-0.784	6.09e-05	0.000826	Bifunctional purine biosynthesis protein PurH
Q8F141	LIC10851	-0.785	1.47e-05	0.000285	Elongation factor Ts
Q8F5K4	LIC12111	-0.793	0.000393	0.00327	Small ribosomal subunit protein bS18
Q8F9Y3	LIC10048	-0.794	0.000871	0.00563	Histidine--tRNA ligase
Q8F6E5	LIC12368	-0.796	0.0121	0.0401	Transcriptional regulator
Q8F8P2	LIC13046	-0.799	0.00109	0.00633	UDP-3-O-[3-hydroxymyristoyl] glucosamine N-acyltransferase
Q9XD12	LIC12849	-0.806	0.00155	0.00811	Small ribosomal subunit protein uS13
D4YW49	LEPIC0181	-0.807	5.44e-05	0.000783	Large ribosomal subunit protein bL33
Q8F605	LIC12254	-0.823	0.00104	0.00622	Uncharacterized protein
Q8F6P3	LIC12447	-0.824	1.97e-06	0.0000695	30S ribosomal protein S1
Q9XD20	LIC12857	-0.831	0.00586	0.023	Large ribosomal subunit protein uL18
Q8F351	LIC11416	-0.832	1.73e-06	0.0000657	Trigger factor
P59307	LIC11746	-0.852	1.11e-06	0.0000479	N-acetyl-gamma-glutamyl-phosphate reductase
Q8F9P5	LIC10132	-0.863	0.000219	0.00212	Transcriptional regulator
Q8EXR4	LIC20115	-0.872	0.000447	0.0036	RNA polymerase sigma subunit
Q8EY29	LIC20022	-0.896	1.1e-05	0.000256	Azoreductase
Q93LE9	LIC11511	-0.911	8.65e-07	0.0000411	Peptide deformylase
Q9XD24	LIC12861	-0.914	0.000768	0.00517	Large ribosomal subunit protein uL5
Q8F9A1	LIC10252	-0.921	0.00306	0.0137	Exonuclease
Q8EYP7	LIC13324	-0.923	0.000178	0.00176	Argininosuccinate synthase
Q8F3Q5	LIC11601	-0.939	0.0014	0.00747	ATP-dependent protease ATPase subunit HslU
Q8EXD4	LIC20214	-0.94	0.000485	0.00368	TonB-dependent receptor plug domain-containing protein
Q8EZ84	LIC13175	-0.943	0.000777	0.0052	Potassium uptake system NAD-binding component
P61443	LIC10524	-0.958	0.000144	0.00155	Chaperone protein DnaK
Q8EX81	LIC20254	-0.959	0.0129	0.042	Response regulator
Q8F9V6	LIC10073	-0.979	0.000976	0.00598	SAM-dependent methyltransferase
Q8F5T5	LIC12200	-0.993	0.000223	0.00214	ADP-heptose synthetase
Q8EZB3	LIC13147	-0.993	0.000134	0.00149	Phosphoesterase
Q8F148	LIC10858	-1.01	2.33e-06	0.0000792	Proline--tRNA ligase
Q8F4Q5	LIC11920	-1.01	0.0104	0.0361	PF07614 family protein
Q8F0M2	LIC10712	-1.02	7e-04	0.00485	Predicted thiol oxidoreductase
P61437	LIC11336	-1.02	1.96e-07	0.0000155	Co-chaperonin GroES
Q8F3A2	LIC11463	-1.02	0.000679	0.00478	Esterase/lipase
Q8F353	LIC11418	-1.03	0.000259	0.0024	ATP-dependent Clp protease ATP-binding subunit ClpX
Q8F8K3	LIC13015	-1.04	0.00698	0.0263	Endolytic murein transglycosylase
Q8EXX8	LIC20062	-1.04	0.00742	0.0275	Phosphoribosyl-ATP pyrophosphatase
Q8EX56	LIC20270	-1.05	0.00669	0.0255	Uncharacterized protein
Q8F9B9	LIC10234	-1.08	0.00344	0.0152	Lipoprotein
Q8F2W1	LIC11334	-1.09	0.00107	0.0063	PF04402 family protein
Q8F4F6	LIC11832	-1.12	0.000245	0.00233	NADPH-dependent 7-cyano-7-deazaguanine reductase
Q8EYG1	LIC13405	-1.13	0.00477	0.02	GTP cyclohydrolase 1
Q8EYX8	LIC13256	-1.14	0.00248	0.0119	Hypothetical lipoprotein
Q8CVE6	LIC11326	-1.15	0.00951	0.0336	Flagellar L-ring protein
Q8F4W2	LIC11980	-1.16	2.35e-05	0.000398	Sec-independent protein translocase protein TatA
P52277	LIC11745	-1.18	2.65e-10	0.0000000714	Protein RecA
Q8F524	LIC12027	-1.23	0.00498	0.0205	Acetyl esterase
Q9XD23	LIC12860	-1.23	3.77e-05	0.000595	Small ribosomal subunit protein uS14
Q8F508	LIC12016	-1.25	0.0011	0.00635	Transcriptional regulator
Q8F9K4	LIC10166	-1.29	2.13e-05	0.000367	Uncharacterized protein
Q8F5T4	LIC12199	-1.29	1.03e-06	0.0000464	Nucleoside-diphosphate-sugar epimerase
D4YW45	LIC11835	-1.3	0.00407	0.0176	Ferredoxin family protein
Q8F5J2	LIC12101	-1.3	0.00763	0.028	CinA-like protein
Q8F7W5	LIC12796	-1.3	0.00028	0.00253	Predicted thioesterase
Q8EY39	LIC20016	-1.35	0.0146	0.0463	DUF5683 domain-containing protein
Q9XD22	LIC12859	-1.37	7.58e-05	0.000997	Small ribosomal subunit protein uS8
Q9XD29	LIC12866	-1.37	0.00493	0.0204	Large ribosomal subunit protein uL16
Q8F3S4	LIC11616	-1.39	3.82e-05	0.000595	Nucleoside-diphosphate-sugar epimerase
Q8F7G5	LIC12679	-1.39	0.000664	0.00474	Phosphomethylpyrimidine synthase
Q8F509	LIC12017	-1.4	2.73e-11	0.000000013	Chaperone protein ClpB
Q8F7C6	LIC12637	-1.4	0.00127	0.00697	Large ribosomal subunit protein bL31
Q8F4C4	LIC11801	-1.42	0.00117	0.00662	Anti-sigma factor antagonist
P61445	LIC10525	-1.44	1.04e-07	0.00000951	Protein GrpE
Q8F9K2	LIC10167	-1.48	0.000852	0.00555	Uncharacterized protein
Q9XD19	LIC12856	-1.48	1.73e-05	0.000326	Small ribosomal subunit protein uS5
Q8F471	LIC11750	-1.51	0.000445	0.0036	PF14063 family protein
Q8F4M1	LIC11888	-1.91	0.000926	0.00578	Lipoprotein
Q8F013	LIC10538	-1.98	0.00589	0.023	ATPase component of ABC transporter
Q8F4P8	LIC11914	-2.05	0.00272	0.0126	Glycosyltransferase
Q8F5S2	LIC12187	-2.06	2.25e-07	0.0000165	Pyridoxal phosphate-dependent aminotransferase
Q8F205	LIC11089	-2.13	0.000135	0.00149	Lipoprotein
Q8F3Z8	LIC11687	-2.23	2.26e-12	0.00000000215	Endonuclease
Q93TV7	LIC12211	-2.82	3.97e-05	0.000602	Probable 15 kDa heat shock protein
Q8F5V3	LIC12210	-3.38	7.8e-06	0.00019	Hsp20/alpha crystallin molecular chaperone
