## Supplementary Table 11 for "Host adaptation drives genome evolution and virulence diversification in a bacterial zoonotic pathogen"

### Sheet: Feuil1
Supplementary Table 11. Differentially expressed genes (p.adj ≤0.05) of murine macrophages infected with L. interrogans G4-Ict compared to G13-Pom at 6 hr post-infection.
EnsemblID	gene name	logCPM	log2FoldChange	p.value	p.adj
ENSMUSG00000038067	Csf3	5.27052	-2.51274	0.000649915	0.035794
ENSMUSG00000026981	Il1rn	4.77216	-1.7512	0.00175419	0.0459037
ENSMUSG00000027398	Il1b	6.9041	-1.74346	0.00128299	0.0418562
ENSMUSG00000047786	Lix1	1.46059	-1.59906	0.00101049	0.0400412
ENSMUSG00000058427	Cxcl2	9.37877	-1.31905	0.000524447	0.0353394
ENSMUSG00000032487	Ptgs2	5.81444	-1.29877	0.00141816	0.0431328
ENSMUSG00000053113	Socs3	7.04315	-1.2255	0.00112289	0.0404936
ENSMUSG00000058755	Osm	3.03624	-1.22396	0.000846854	0.0379138
ENSMUSG00000138862	ENSMUSG00000138862	1.75361	-1.20464	0.000921471	0.0385813
ENSMUSG00000018930	Ccl4	10.4883	-1.1375	0.000801115	0.0379138
ENSMUSG00000000982	Ccl3	9.72031	-1.13032	0.000616902	0.0356179
ENSMUSG00000055202	Zfp811	2.71141	-1.12047	0.000602235	0.0356179
ENSMUSG00000020205	Phlda1	5.20496	-1.01813	0.00141219	0.0431328
ENSMUSG00000046798	Cldn12	1.55473	-0.973144	0.0000233711	0.01835
ENSMUSG00000071637	Cebpd	8.00137	-0.941184	0.000671807	0.0360549
ENSMUSG00000044786	Zfp36	7.10189	-0.926446	0.000862674	0.0379138
ENSMUSG00000035356	Nfkbiz	5.54625	-0.897604	0.000594676	0.0356179
ENSMUSG00000016496	Cd274	1.22633	-0.891582	0.0000560855	0.0241665
ENSMUSG00000032204	Aqp9	0.666007	-0.887181	0.00194826	0.0478646
ENSMUSG00000034731	Dgkh	1.88917	-0.855125	0.00000369043	0.013608
ENSMUSG00000017737	Mmp9	2.42649	-0.787567	0.000422531	0.033851
ENSMUSG00000027646	Src	1.10181	-0.776395	0.00120441	0.0406869
ENSMUSG00000034765	Dusp5	6.33342	-0.774622	0.00153759	0.0445793
ENSMUSG00000085295	4930430E12Rik	2.64146	-0.689298	0.000146474	0.0290474
ENSMUSG00000020889	Nr1d1	2.60186	-0.674566	0.000424802	0.033851
ENSMUSG00000030203	Dusp16	2.89846	-0.672162	0.00206242	0.0490039
ENSMUSG00000106149	Gm43430	2.48456	-0.667322	0.0000127315	0.013608
ENSMUSG00000112023	Lilrb4b	7.20989	-0.653552	0.000421471	0.033851
ENSMUSG00000021895	Arhgef3	2.0661	-0.653223	0.00126727	0.0417291
ENSMUSG00000116125	Gm41361	0.883856	-0.653119	0.000714796	0.0363767
ENSMUSG00000042677	Zc3h12a	4.63449	-0.643698	0.000241765	0.0314736
ENSMUSG00000033538	Casp4	3.95177	-0.640894	0.00115849	0.0404936
ENSMUSG00000134840	ENSMUSG00000134840	1.669	-0.630476	0.00167459	0.045743
ENSMUSG00000031504	Rab20	2.24293	-0.628003	0.00134433	0.0425304
ENSMUSG00000024778	Fas	3.63703	-0.60697	0.000609575	0.0356179
ENSMUSG00000020696	Rffl	2.62382	-0.599633	0.00172275	0.0457535
ENSMUSG00000062310	Glrp1	2.39604	-0.588469	0.000957108	0.0391792
ENSMUSG00000025422	Agap2	1.23451	-0.58688	0.000941571	0.0388269
ENSMUSG00000021025	Nfkbia	10.1294	-0.579945	0.00110002	0.0404936
ENSMUSG00000030560	Ctsc	7.17473	-0.579282	0.000867222	0.0379138
ENSMUSG00000020120	Plek	7.99515	-0.578993	0.000854023	0.0379138
ENSMUSG00000035235	Trim13	2.04559	-0.574838	0.00164159	0.0454767
ENSMUSG00000112843	Gm46224	1.66251	-0.563678	0.0010332	0.0400412
ENSMUSG00000018500	Adora2b	3.14823	-0.558987	0.000859165	0.0379138
ENSMUSG00000040552	C3ar1	6.63948	-0.552891	0.00189395	0.0472617
ENSMUSG00000062593	Gm49339	7.4333	-0.550612	0.000276477	0.0314736
ENSMUSG00000029860	Zyx	4.68263	-0.54718	0.00108933	0.0404936
ENSMUSG00000112148	Lilrb4a	7.45427	-0.542625	0.000294176	0.0322582
ENSMUSG00000091952	Gm17709	2.83619	-0.539384	0.000252644	0.0314736
ENSMUSG00000033545	Znrf1	5.44583	-0.528134	0.00132421	0.0425304
ENSMUSG00000011179	Odc1	8.66253	-0.524209	0.000399309	0.0336123
ENSMUSG00000036002	Atosb	3.95206	-0.519579	0.000133131	0.0290474
ENSMUSG00000117679	Apbb3	3.18343	-0.509375	0.0000333914	0.0190061
ENSMUSG00000007659	Bcl2l1	4.78598	-0.50502	0.00108164	0.0404025
ENSMUSG00000017002	Slpi	3.45709	-0.504597	0.00177424	0.0459037
ENSMUSG00000066026	Dhrs3	5.00448	-0.49516	0.00057379	0.0356179
ENSMUSG00000020589	Cyria	4.43296	-0.489815	0.00000963941	0.013608
ENSMUSG00000041153	Osgin2	5.62277	-0.486821	0.000302993	0.0322582
ENSMUSG00000066152	Slc31a2	5.7767	-0.483955	0.000672654	0.0360549
ENSMUSG00000107092	Gm7993	4.24904	-0.482769	0.000963624	0.0393113
ENSMUSG00000004040	Stat3	5.79348	-0.48185	0.00066545	0.0360549
ENSMUSG00000022895	Ets2	5.74298	-0.480881	0.000883387	0.0379138
ENSMUSG00000022094	Slc39a14	5.3592	-0.476704	0.0000578186	0.0241665
ENSMUSG00000020474	Polm	2.87481	-0.475697	0.00133968	0.0425304
ENSMUSG00000020576	Nbas	1.79325	-0.474688	0.000990174	0.0395838
ENSMUSG00000027555	Car13	3.16469	-0.458493	0.00071132	0.0363767
ENSMUSG00000040943	Tet2	5.72792	-0.456095	0.000135148	0.0290474
ENSMUSG00000085148	Mir22hg	3.65006	-0.453821	0.000327318	0.0326118
ENSMUSG00000028179	Cth	4.22723	-0.451118	0.0000865536	0.0282251
ENSMUSG00000020806	Rhbdf2	6.26391	-0.450199	0.000827158	0.0379138
ENSMUSG00000020400	Tnip1	6.40929	-0.448019	0.0019575	0.0479468
ENSMUSG00000030187	Klra2	4.05261	-0.443157	0.00204921	0.0490039
ENSMUSG00000030589	Rasgrp4	2.32673	-0.441413	0.000724308	0.0363767
ENSMUSG00000000489	Pdgfb	6.64176	-0.437125	0.000135552	0.0290474
ENSMUSG00000043421	Hilpda	4.21797	-0.434603	0.00103533	0.0400412
ENSMUSG00000059588	Calcrl	6.24819	-0.425842	0.000447962	0.0341503
ENSMUSG00000018171	Vmp1	8.4	-0.424457	0.00128514	0.0418562
ENSMUSG00000024401	Tnf	8.57514	-0.409319	0.000670067	0.0360549
ENSMUSG00000052485	Tmem171	5.53856	-0.401954	0.000259628	0.0314736
ENSMUSG00000047123	Ticam1	4.84446	-0.396281	0.000156007	0.0295993
ENSMUSG00000028163	Nfkb1	7.18303	-0.393434	0.00210806	0.0494072
ENSMUSG00000074141	Il4i1	2.98355	-0.390477	0.0011366	0.0404936
ENSMUSG00000098188	Sowahc	4.13203	-0.386451	0.00133505	0.0425304
ENSMUSG00000028680	Plk3	3.8028	-0.386257	0.00171138	0.0457535
ENSMUSG00000020275	Rel	5.54669	-0.383982	0.000370765	0.0331371
ENSMUSG00000018476	Kdm6b	6.34949	-0.383618	0.00105335	0.0400412
ENSMUSG00000100838	Gm29094	5.43214	-0.383399	0.00145055	0.0435638
ENSMUSG00000056749	Nfil3	3.8727	-0.382657	0.00183729	0.0466297
ENSMUSG00000041135	Ripk2	5.81119	-0.378486	0.000154252	0.0295993
ENSMUSG00000061175	Fnip2	6.19982	-0.377132	0.000245973	0.0314736
ENSMUSG00000089929	Bcl2a1b	8.5738	-0.365954	0.00178915	0.0461894
ENSMUSG00000099974	Bcl2a1d	8.80092	-0.364354	0.00199321	0.0483263
ENSMUSG00000024679	Ms4a6d	4.49456	-0.34689	0.0005264	0.0353394
ENSMUSG00000121810	Pphln1-ps1	3.5112	-0.344984	0.000696363	0.0363477
ENSMUSG00000021733	Slc4a7	6.95896	-0.344258	0.000436219	0.0341433
ENSMUSG00000042349	Ikbke	4.16485	-0.341017	0.00115074	0.0404936
ENSMUSG00000031570	Plpp5	4.81761	-0.339125	0.000243041	0.0314736
ENSMUSG00000022500	Litaf	7.07141	-0.33901	0.00206914	0.0490039
ENSMUSG00000008496	Pou2f2	7.62772	-0.337049	0.00172633	0.0457535
ENSMUSG00000002699	Lcp2	7.66507	-0.336783	0.00191676	0.0476084
ENSMUSG00000024912	Fosl1	6.42201	-0.335069	0.000145739	0.0290474
ENSMUSG00000121430	ENSMUSG00000121430	4.91429	-0.33506	0.0000260981	0.01835
ENSMUSG00000019842	Traf3ip2	3.38294	-0.334916	0.000937542	0.0388269
ENSMUSG00000034135	Sik3	6.48488	-0.331413	0.000676089	0.0360772
ENSMUSG00000022346	Myc	5.66928	-0.329312	0.00101878	0.0400412
ENSMUSG00000015837	Sqstm1	7.22864	-0.32524	0.00112614	0.0404936
ENSMUSG00000041193	Pla2g5	5.31139	-0.324448	0.00161459	0.045376
ENSMUSG00000023030	Slc11a2	6.19001	-0.318729	0.00000939954	0.013608
ENSMUSG00000014353	Tmem87b	4.08984	-0.318419	0.000300191	0.0322582
ENSMUSG00000020901	Pik3r5	6.8179	-0.315392	0.00120739	0.0406869
ENSMUSG00000053192	Mllt11	4.8608	-0.31328	0.00000103066	0.00939204
ENSMUSG00000027381	Bcl2l11	6.3118	-0.313029	0.000563734	0.0356179
ENSMUSG00000025044	Msr1	8.11216	-0.311487	0.00196861	0.0481203
ENSMUSG00000044827	Tlr1	3.78216	-0.311046	0.00104993	0.0400412
ENSMUSG00000003206	Ebi3	6.32181	-0.30916	0.000605299	0.0356179
ENSMUSG00000029009	Mthfr	4.05894	-0.308948	0.00113381	0.0404936
ENSMUSG00000051444	Bbs12	3.2861	-0.30774	0.00133953	0.0425304
ENSMUSG00000002233	Rhoc	8.03582	-0.305453	0.00139353	0.0430655
ENSMUSG00000026437	Cdk18	4.78766	-0.303833	0.00117369	0.0404936
ENSMUSG00000030717	Nupr1	5.36929	-0.302257	0.000494205	0.0353394
ENSMUSG00000024696	Lpxn	6.89839	-0.300331	0.000201462	0.0314736
ENSMUSG00000030327	Necap1	4.63754	-0.300108	0.0000998827	0.0285021
ENSMUSG00000035107	Dcbld2	4.91375	-0.299038	0.000632845	0.0356179
ENSMUSG00000074264	Amy1	2.85994	-0.298438	0.00115452	0.0404936
ENSMUSG00000006818	Sod2	8.35786	-0.297344	0.001763	0.0459037
ENSMUSG00000001542	Ell2	6.61671	-0.296666	0.0000744823	0.0271923
ENSMUSG00000019809	Pex3	3.56642	-0.296547	0.000358231	0.0331371
ENSMUSG00000020077	Srgn	8.41016	-0.295612	0.00207035	0.0490039
ENSMUSG00000024404	Riok3	6.39344	-0.293542	0.000454876	0.0341503
ENSMUSG00000028381	Ugcg	4.52642	-0.292512	0.00165886	0.0455825
ENSMUSG00000030188	Magohb	5.75505	-0.291292	0.000256253	0.0314736
ENSMUSG00000021591	Glrx	7.18579	-0.291111	0.00010626	0.0285021
ENSMUSG00000053560	Ier2	7.45169	-0.289719	0.0019922	0.0483263
ENSMUSG00000056708	Ier5	6.1554	-0.289578	0.00035112	0.0327886
ENSMUSG00000030142	Clec4e	7.44482	-0.287656	0.000720611	0.0363767
ENSMUSG00000031901	Dus2	4.42425	-0.283604	0.000253326	0.0314736
ENSMUSG00000025017	Pik3ap1	5.62641	-0.282858	0.000885305	0.0379138
ENSMUSG00000021930	Spryd7	6.88952	-0.279592	0.000311075	0.0322582
ENSMUSG00000029135	Fosl2	5.45164	-0.277383	0.00162275	0.045376
ENSMUSG00000085894	Gm15832	6.60072	-0.2762	0.0016474	0.0454767
ENSMUSG00000067787	Blcap	4.48866	-0.273849	0.00146375	0.0437637
ENSMUSG00000025340	Rabgef1	3.7647	-0.272724	0.0013224	0.0425304
ENSMUSG00000025959	Klf7	6.58694	-0.269731	0.00101484	0.0400412
ENSMUSG00000025283	Sat1	7.20221	-0.268198	0.000275955	0.0314736
ENSMUSG00000068040	Tm9sf4	6.42533	-0.267598	0.000249115	0.0314736
ENSMUSG00000052681	Rap1b	9.0001	-0.265876	0.0000303843	0.0190061
ENSMUSG00000024772	Ehd1	7.83883	-0.26317	0.00126257	0.0417291
ENSMUSG00000038633	Degs1	7.23087	-0.263038	0.0002798	0.0315515
ENSMUSG00000028982	Slc25a33	5.7895	-0.26007	0.000779137	0.0375525
ENSMUSG00000029534	St7	5.31141	-0.259744	0.00105733	0.0400412
ENSMUSG00000017765	Slc12a4	5.48076	-0.257256	0.000652814	0.035794
ENSMUSG00000031600	Vps37a	4.2598	-0.254703	0.00210772	0.0494072
ENSMUSG00000030861	Acadsb	4.24466	-0.254271	0.0019157	0.0476084
ENSMUSG00000031770	Herpud1	7.45832	-0.251939	0.000723489	0.0363767
ENSMUSG00000040811	Eml2	5.36627	-0.2505	0.00121642	0.0408423
ENSMUSG00000025314	Ptprj	6.39099	-0.249648	0.000821044	0.0379138
ENSMUSG00000036931	Nfkbid	5.21242	-0.246857	0.000460031	0.0341503
ENSMUSG00000116564	Riok2	5.42614	-0.245797	0.00069576	0.0363477
ENSMUSG00000123116	ENSMUSG00000123116	6.08814	-0.243797	0.00152478	0.044453
ENSMUSG00000026889	Rbm18	4.30721	-0.241464	0.000629243	0.0356179
ENSMUSG00000139292	ENSMUSG00000139292	6.10195	-0.241361	0.00000657928	0.013608
ENSMUSG00000035828	Pim3	6.70456	-0.240075	0.0000132777	0.013608
ENSMUSG00000049470	Aff4	4.69476	-0.239685	0.00176404	0.0459037
ENSMUSG00000031278	Acsl4	7.03924	-0.237615	0.000387559	0.0333273
ENSMUSG00000064289	Tank	5.4269	-0.234883	0.000276063	0.0314736
ENSMUSG00000029254	Stap1	7.95414	-0.232747	0.000370151	0.0331371
ENSMUSG00000038539	Atf5	6.18919	-0.23257	0.000639966	0.0356179
ENSMUSG00000042228	Lyn	7.44102	-0.232391	0.00129104	0.0419341
ENSMUSG00000004085	Map3k20	5.7245	-0.229658	0.0008341	0.0379138
ENSMUSG00000016528	Mapkapk2	8.07978	-0.228706	0.000910414	0.0383175
ENSMUSG00000017677	Wsb1	7.8577	-0.22353	0.000137219	0.0290474
ENSMUSG00000056537	Rlim	6.07268	-0.222138	0.000248657	0.0314736
ENSMUSG00000030269	Mtmr14	5.30333	-0.21994	0.000449671	0.0341503
ENSMUSG00000030268	Bcat1	5.91774	-0.219785	0.000224584	0.0314736
ENSMUSG00000021024	Psma6	8.24369	-0.219235	0.00103124	0.0400412
ENSMUSG00000051391	Ywhag	8.66057	-0.218693	0.000109688	0.0285021
ENSMUSG00000026069	Il1rl1	5.53402	-0.217744	0.000337611	0.0327886
ENSMUSG00000035530	Eif1	9.42717	-0.217137	0.000261165	0.0314736
ENSMUSG00000027995	Tlr2	6.25525	-0.215746	0.000349453	0.0327886
ENSMUSG00000028232	Tmem68	5.28617	-0.21567	0.000135832	0.0290474
ENSMUSG00000030067	Foxp1	7.81759	-0.215621	0.000510675	0.0353394
ENSMUSG00000056758	Hmga2	7.03013	-0.214005	0.000821595	0.0379138
ENSMUSG00000038712	Mindy1	6.80537	-0.212765	0.0015072	0.0440478
ENSMUSG00000027878	Notch2	6.29513	-0.212281	0.000221746	0.0314736
ENSMUSG00000038467	Chmp4b	6.56872	-0.206534	0.000923137	0.0385813
ENSMUSG00000028840	Zfp593	5.47785	-0.206115	0.00118118	0.0404936
ENSMUSG00000020180	Snrpd3	8.99486	-0.205291	0.0000107097	0.013608
ENSMUSG00000047539	Fbxo28	4.70779	-0.205218	0.000874688	0.0379138
ENSMUSG00000093803	Ppp2r3d	5.75884	-0.203981	0.00117012	0.0404936
ENSMUSG00000024423	Impact	4.92884	-0.203842	0.00177179	0.0459037
ENSMUSG00000037722	Gnpnat1	6.16678	-0.200601	0.000122254	0.0290474
ENSMUSG00000010406	Mrpl52	8.62312	-0.199169	0.000594889	0.0356179
ENSMUSG00000050721	Plekho2	7.6335	-0.198573	0.000857122	0.0379138
ENSMUSG00000000628	Hk2	7.31893	-0.198209	0.001769	0.0459037
ENSMUSG00000020397	Med7	5.47966	-0.197787	0.000838197	0.0379138
ENSMUSG00000028420	Tmem38b	5.12364	-0.197006	0.000189481	0.0314736
ENSMUSG00000059436	Max	6.68155	-0.196333	0.00017548	0.0314736
ENSMUSG00000028514	Usp24	4.91972	-0.195555	0.000394971	0.0336123
ENSMUSG00000021891	Mettl6	4.80778	-0.192897	0.00185467	0.0469681
ENSMUSG00000061882	Ccdc62	7.16647	-0.192868	0.000332724	0.0327886
ENSMUSG00000029752	Asns	7.35704	-0.19163	0.00210586	0.0494072
ENSMUSG00000026766	Mmadhc	6.76617	-0.188431	0.0000227978	0.01835
ENSMUSG00000015750	Aph1a	6.74487	-0.186986	0.000259925	0.0314736
ENSMUSG00000031729	Ist1	6.26818	-0.186975	0.00163496	0.0454767
ENSMUSG00000054702	Ap1s3	5.88638	-0.186867	0.0017584	0.0459037
ENSMUSG00000029304	Spp1	13.394	-0.186106	0.000468556	0.0341503
ENSMUSG00000053063	Clec12a	7.24462	-0.185125	0.0000366874	0.0190663
ENSMUSG00000034343	Ube2f	6.69265	-0.183594	0.000181122	0.0314736
ENSMUSG00000036398	Ppp1r11	6.64464	-0.183257	0.000124253	0.0290474
ENSMUSG00000000561	Wdr77	7.1392	-0.183237	0.0000551327	0.0241665
ENSMUSG00000073131	Vma21	7.78492	-0.182683	0.000638018	0.0356179
ENSMUSG00000023106	Denr	7.94093	-0.182254	0.000767479	0.0374393
ENSMUSG00000070462	Tlnrd1	5.61211	-0.181025	0.00179786	0.0462755
ENSMUSG00000036402	Gng12	5.24856	-0.180787	0.000552836	0.0356179
ENSMUSG00000052310	Slc39a1	6.43826	-0.179936	0.000790039	0.0378537
ENSMUSG00000032508	Myd88	6.19071	-0.179929	0.000778627	0.0375525
ENSMUSG00000085058	8030453O22Rik	5.31514	-0.178383	0.00137811	0.0430099
ENSMUSG00000002326	Gmpr2	5.41586	-0.177058	0.00142644	0.043165
ENSMUSG00000055447	Cd47	7.06968	-0.174171	0.000511454	0.0353394
ENSMUSG00000024953	Prdx5	7.42533	-0.173621	0.00158617	0.0453235
ENSMUSG00000009535	Rnmt	6.42758	-0.171615	0.000230949	0.0314736
ENSMUSG00000020869	Lrrc59	8.05253	-0.168984	0.00120839	0.0406869
ENSMUSG00000140389	ENSMUSG00000140389	5.72719	-0.168856	0.00198066	0.0482175
ENSMUSG00000027533	Fabp5	7.57181	-0.166367	0.000640664	0.0356179
ENSMUSG00000026927	Entr1	6.61374	-0.16633	0.00116705	0.0404936
ENSMUSG00000032112	Trappc4	6.9473	-0.165863	0.00195014	0.0478646
ENSMUSG00000030144	Clec4d	8.47796	-0.163	0.000334828	0.0327886
ENSMUSG00000022747	St3gal6	6.49197	-0.161321	0.00114773	0.0404936
ENSMUSG00000018920	Cxcl16	6.83431	-0.160259	0.000515687	0.0353394
ENSMUSG00000073412	Lst1	7.62671	-0.159875	0.000561721	0.0356179
ENSMUSG00000024399	Ltb	6.44615	-0.15977	0.00210534	0.0494072
ENSMUSG00000017421	Zfp207	7.69038	-0.15887	0.0000253427	0.01835
ENSMUSG00000017221	Psmd3	7.81912	-0.157552	0.00117719	0.0404936
ENSMUSG00000058715	Fcer1g	9.09267	-0.155922	0.00061138	0.0356179
ENSMUSG00000024360	Etf1	7.68351	-0.155015	0.000341597	0.0327886
ENSMUSG00000006050	Sra1	5.85773	-0.150424	0.000899447	0.0381244
ENSMUSG00000026150	Mff	6.03025	-0.148967	0.00188271	0.04714
ENSMUSG00000001918	Slc1a5	8.55333	-0.14725	0.0001051	0.0285021
ENSMUSG00000101188	Eif4a-ps4	8.50561	-0.147004	0.00125629	0.0417291
ENSMUSG00000037062	Sh3glb1	7.58032	-0.146106	0.000468307	0.0341503
ENSMUSG00000036299	BC031181	6.00439	-0.145948	0.00130667	0.0422126
ENSMUSG00000034101	Ctnnd1	6.70027	-0.145646	0.00155844	0.0448867
ENSMUSG00000120514	Gm56644	7.3249	-0.145353	0.000437038	0.0341433
ENSMUSG00000018848	Rars1	7.99344	-0.144721	0.000518269	0.0353394
ENSMUSG00000000001	Gnai3	7.01158	-0.144426	0.00110668	0.0404936
ENSMUSG00000027195	Hsd17b12	6.89563	-0.14415	0.000382128	0.0331371
ENSMUSG00000092203	1110038B12Rik	6.93531	-0.143743	0.000832016	0.0379138
ENSMUSG00000005610	Eif4g2	9.63604	-0.143473	0.0000788592	0.0271923
ENSMUSG00000008035	Mid1ip1	6.37436	-0.142925	0.00097074	0.0393331
ENSMUSG00000021477	Ctsl	9.08732	-0.141193	0.000404952	0.0336138
ENSMUSG00000030662	Ipo5	6.95187	-0.138474	0.00194888	0.0478646
ENSMUSG00000059796	Eif4a1	11.5459	-0.137173	0.000162373	0.0301103
ENSMUSG00000120928	Gm57147	9.07096	-0.137068	0.000577514	0.0356179
ENSMUSG00000001707	Eef1e1	7.90899	-0.136305	0.00160045	0.0453322
ENSMUSG00000031422	Morf4l2	8.68546	-0.133307	0.000464756	0.0341503
ENSMUSG00000078578	Ube2d3	9.05337	-0.133074	0.0000973895	0.0285021
ENSMUSG00000033386	Frrs1	6.76645	-0.133059	0.00107631	0.0404025
ENSMUSG00000021877	Arf4	7.31218	-0.132921	0.00081494	0.0379138
ENSMUSG00000031701	Dnaja2	8.20069	-0.132286	0.000557357	0.0356179
ENSMUSG00000029063	Nadk	8.82822	-0.131883	0.000628617	0.0356179
ENSMUSG00000025869	Nop16	7.69632	-0.129483	0.00180022	0.0462755
ENSMUSG00000028683	Eif2b3	6.80946	-0.129044	0.00154479	0.0446012
ENSMUSG00000021939	Ctsb	9.46966	-0.128652	0.00103917	0.0400412
ENSMUSG00000068523	Gng5	6.86283	-0.126744	0.00175066	0.0459037
ENSMUSG00000020116	Pno1	7.15045	-0.12503	0.00065607	0.0358083
ENSMUSG00000056201	Cfl1	10.9549	-0.121744	0.00197903	0.0482175
ENSMUSG00000028156	Eif4e	8.54382	-0.121516	0.000274493	0.0314736
ENSMUSG00000041355	Ssr2	8.31646	-0.117276	0.00107539	0.0404025
ENSMUSG00000038612	Mcl1	8.56204	-0.110713	0.00159526	0.0453235
ENSMUSG00000030879	Mrpl17	7.01665	-0.109014	0.0017068	0.045743
ENSMUSG00000031604	Msmo1	8.22403	-0.108593	0.00170587	0.045743
ENSMUSG00000020349	Ppp2ca	7.75759	-0.106601	0.00152885	0.0444632
ENSMUSG00000015733	Capza2	8.98663	-0.106186	0.00183362	0.0466297
ENSMUSG00000024583	Txnl1	8.59085	-0.092517	0.00139645	0.0430655
ENSMUSG00000022108	Itm2b	7.22263	0.117901	0.000515442	0.0353394
ENSMUSG00000049932	H2ax	8.82553	0.120293	0.00193689	0.0478646
ENSMUSG00000030122	Ptms	8.09257	0.120868	0.00188425	0.04714
ENSMUSG00000059248	Septin9	6.92493	0.123951	0.00118267	0.0404936
ENSMUSG00000121797	Gm15501	6.51264	0.132278	0.00157282	0.0451921
ENSMUSG00000020923	Ubtf	7.83651	0.132448	0.0021368	0.0499828
ENSMUSG00000003308	Keap1	6.60468	0.140586	0.00105856	0.0400412
ENSMUSG00000004207	Psap	7.49309	0.140773	0.000529219	0.0353394
ENSMUSG00000087412	Gm15501	6.44304	0.145528	0.000770523	0.0374393
ENSMUSG00000026833	Olfm1	8.72017	0.145937	0.000703529	0.0363767
ENSMUSG00000039910	Cited2	9.75696	0.151344	0.000375428	0.0331371
ENSMUSG00000024646	Cyb5a	8.03922	0.153065	0.00172506	0.0457535
ENSMUSG00000035268	Pkig	6.57609	0.154214	0.00170079	0.045743
ENSMUSG00000030421	Uri1	6.17656	0.155304	0.00164568	0.0454767
ENSMUSG00000021508	Cxcl14	6.70304	0.156444	0.000293916	0.0322582
ENSMUSG00000057388	Mrpl18	7.03229	0.158233	0.000691456	0.0363477
ENSMUSG00000091337	Eid1	7.48975	0.168709	0.00170379	0.045743
ENSMUSG00000040331	Nsmce4a	7.34953	0.169996	0.00144545	0.0435331
ENSMUSG00000034187	Nsf	5.5683	0.170153	0.00166632	0.0456825
ENSMUSG00000019132	BC005537	9.94619	0.171739	0.000058632	0.0241665
ENSMUSG00000020190	Mknk2	5.83413	0.174045	0.00139494	0.0430655
ENSMUSG00000078619	Smarcd2	5.87371	0.174306	0.000268899	0.0314736
ENSMUSG00000036223	Ska1	5.54291	0.175905	0.00100791	0.0400412
ENSMUSG00000032349	Elovl5	5.25457	0.178988	0.00149766	0.0440478
ENSMUSG00000096472	Cdkn2d	5.91384	0.179275	0.00206763	0.0490039
ENSMUSG00000027293	Ehd4	6.42833	0.179349	0.000398986	0.0336123
ENSMUSG00000005470	Asf1b	6.80673	0.180888	0.000927494	0.0386284
ENSMUSG00000054150	Syne3	6.1987	0.182239	0.00150002	0.0440478
ENSMUSG00000021039	Snw1	5.9968	0.182603	0.00117483	0.0404936
ENSMUSG00000020649	Rrm2	8.06096	0.184665	0.00181616	0.0465785
ENSMUSG00000039145	Camk1d	5.73039	0.184961	0.00098561	0.0395838
ENSMUSG00000029616	Erp29	8.06597	0.187112	0.000450497	0.0341503
ENSMUSG00000020091	Eif4ebp2	6.46144	0.193245	0.000718523	0.0363767
ENSMUSG00000066306	Numa1	6.21621	0.193321	0.000879015	0.0379138
ENSMUSG00000022436	Sh3bp1	6.43847	0.194446	0.000129818	0.0290474
ENSMUSG00000056394	Lig1	6.45022	0.195753	0.00172069	0.0457535
ENSMUSG00000060198	Gm11353	7.14669	0.198236	0.0000748907	0.0271923
ENSMUSG00000030096	Slc6a6	8.33087	0.20025	0.0000321316	0.0190061
ENSMUSG00000020914	Top2a	7.63786	0.20073	0.00158175	0.0453235
ENSMUSG00000024742	Fen1	6.31786	0.200942	0.000844414	0.0379138
ENSMUSG00000016087	Fli1	6.16334	0.201294	0.000502885	0.0353394
ENSMUSG00000000751	Rpa1	6.25993	0.201608	0.00127512	0.0418562
ENSMUSG00000027160	Ccdc34	6.14983	0.202806	0.0000897311	0.0282251
ENSMUSG00000021693	Kif2a	5.58228	0.205993	0.000191137	0.0314736
ENSMUSG00000027203	Dut	9.38013	0.206699	0.000243755	0.0314736
ENSMUSG00000024853	Sf3b2	7.59749	0.210324	0.000888134	0.0379138
ENSMUSG00000029366	Dck	6.56641	0.212764	0.000327401	0.0326118
ENSMUSG00000035585	Tsen34	6.15482	0.213615	0.000524317	0.0353394
ENSMUSG00000026393	Nek7	5.3205	0.214741	0.000497764	0.0353394
ENSMUSG00000024805	Pcgf5	3.96313	0.214851	0.00161276	0.045376
ENSMUSG00000025358	Cdk2	6.02919	0.216919	0.000631453	0.0356179
ENSMUSG00000026355	Mcm6	6.73695	0.218057	0.00118296	0.0404936
ENSMUSG00000001911	Nfix	4.67954	0.221257	0.00206575	0.0490039
ENSMUSG00000066107	Larp7-ps	3.61071	0.221899	0.00201761	0.0488188
ENSMUSG00000056665	Them6	5.75376	0.222039	0.00117961	0.0404936
ENSMUSG00000023973	Cnpy3	4.82018	0.223985	0.00126391	0.0417291
ENSMUSG00000032370	Lactb	5.3825	0.224241	0.00169182	0.045743
ENSMUSG00000062075	Lmnb2	5.37003	0.225338	0.00118546	0.0404936
ENSMUSG00000043987	Cep164	4.931	0.22649	0.00137445	0.0430099
ENSMUSG00000026321	Tnfrsf11a	6.94994	0.229927	0.00112964	0.0404936
ENSMUSG00000054115	Skp2	5.74433	0.231313	0.00140068	0.0430655
ENSMUSG00000009575	Cbx5	6.45686	0.231812	0.000263163	0.0314736
ENSMUSG00000116925	Gm49776	4.68215	0.232178	0.000460834	0.0341503
ENSMUSG00000025025	Mxi1	4.48256	0.235504	0.00124515	0.0415733
ENSMUSG00000036893	Ehmt1	5.20255	0.235591	0.00134497	0.0425304
ENSMUSG00000030263	Irag2	5.45074	0.235605	0.0000977905	0.0285021
ENSMUSG00000066551	Hmgb1	7.76266	0.235672	0.00161986	0.045376
ENSMUSG00000031796	Cfap20	4.25833	0.235966	0.00144588	0.0435331
ENSMUSG00000026430	Rassf5	4.82949	0.237767	0.000615313	0.0356179
ENSMUSG00000032254	Kif23	7.1299	0.238053	0.000614956	0.0356179
ENSMUSG00000028884	Rpa2	5.77177	0.238496	0.000294936	0.0322582
ENSMUSG00000057406	Nsd2	5.58618	0.239168	0.000264876	0.0314736
ENSMUSG00000043510	Hscb	4.55251	0.241669	0.000754503	0.0374215
ENSMUSG00000079003	Samd1	6.10889	0.243484	0.00069356	0.0363477
ENSMUSG00000017478	Zc3h18	6.02267	0.245574	0.00147914	0.0438891
ENSMUSG00000071176	Arhgef10	4.61238	0.248013	0.000552014	0.0356179
ENSMUSG00000022892	App	6.15795	0.249214	0.000820819	0.0379138
ENSMUSG00000040363	Bcor	4.6753	0.249351	0.00097782	0.0394861
ENSMUSG00000001517	Foxm1	5.53354	0.249484	0.00104273	0.0400412
ENSMUSG00000050555	Hyls1	3.88085	0.25107	0.00191979	0.0476084
ENSMUSG00000001151	Pcnt	5.09742	0.253627	0.0013361	0.0425304
ENSMUSG00000016552	Foxred2	3.78781	0.255416	0.00104358	0.0400412
ENSMUSG00000068036	Afdn	5.50498	0.25579	0.000124929	0.0290474
ENSMUSG00000032050	Rdx	7.12756	0.257804	0.000680976	0.0361765
ENSMUSG00000017493	Igfbp4	6.48375	0.258223	0.0001845	0.0314736
ENSMUSG00000121749	ENSMUSG00000121749	4.12438	0.258347	0.000637863	0.0356179
ENSMUSG00000021714	Cenpk	4.11306	0.259197	0.00176163	0.0459037
ENSMUSG00000004099	Dnmt1	7.71255	0.259448	0.000148238	0.0290474
ENSMUSG00000029461	Fam168a	4.06506	0.259869	0.000871274	0.0379138
ENSMUSG00000015087	Rabl6	5.72952	0.261655	0.000272187	0.0314736
ENSMUSG00000000253	Gmpr	4.40753	0.26169	0.000195766	0.0314736
ENSMUSG00000020453	Patz1	4.24813	0.263609	0.0015403	0.0445793
ENSMUSG00000001089	Luzp1	4.59839	0.263831	0.000817039	0.0379138
ENSMUSG00000036822	Topors	4.83945	0.265991	0.00110446	0.0404936
ENSMUSG00000034781	Gna11	4.74484	0.266234	0.000942006	0.0388269
ENSMUSG00000020661	Dnmt3a	6.49472	0.268384	0.000312964	0.0322582
ENSMUSG00000039157	Eeig1	4.26222	0.270504	0.000215526	0.0314736
ENSMUSG00000020315	Sptbn1	4.54055	0.270786	0.00173178	0.0457964
ENSMUSG00000005698	Ctcf	6.192	0.272064	0.000423123	0.033851
ENSMUSG00000110231	Gm6329	3.71232	0.272713	0.000313055	0.0322582
ENSMUSG00000014426	Map3k4	4.77343	0.274551	0.000528729	0.0353394
ENSMUSG00002076354	Gm55735	5.72972	0.275438	0.000585313	0.0356179
ENSMUSG00000069270	H2ac6	6.01793	0.276913	0.000375178	0.0331371
ENSMUSG00000056091	St3gal5	6.26751	0.27847	0.00117297	0.0404936
ENSMUSG00000083899	Gm12346	5.90595	0.278471	0.00159533	0.0453235
ENSMUSG00000069301	H2ac11	7.41033	0.279218	0.00104917	0.0400412
ENSMUSG00000054199	Gon4l	4.82398	0.281563	0.000259552	0.0314736
ENSMUSG00000002068	Ccne1	5.18243	0.282374	0.000646444	0.0357729
ENSMUSG00000020228	Helb	4.12773	0.282691	0.00118571	0.0404936
ENSMUSG00000028522	Mier1	4.84344	0.284624	0.00194054	0.0478646
ENSMUSG00000029413	Naaa	4.40407	0.286312	0.000108315	0.0285021
ENSMUSG00000037465	Klf10	5.1608	0.287049	0.0020586	0.0490039
ENSMUSG00000047454	Gphn	3.67614	0.289528	0.000377732	0.0331371
ENSMUSG00000001228	Uhrf1	7.43745	0.290119	0.0000255176	0.01835
ENSMUSG00000026987	Baz2b	5.15428	0.290412	0.000876788	0.0379138
ENSMUSG00000094777	H2ac24	9.28762	0.290712	0.00162477	0.045376
ENSMUSG00000094248	H2ac23	9.28853	0.290735	0.0016045	0.0453394
ENSMUSG00000014547	Wdfy2	4.95314	0.292535	0.000706253	0.0363767
ENSMUSG00000025743	Sdc3	4.42922	0.296085	0.00203564	0.0490039
ENSMUSG00000000318	Clec10a	3.52393	0.296632	0.000970364	0.0393331
ENSMUSG00000030409	Dmpk	5.09447	0.297185	0.000538028	0.0356179
ENSMUSG00000028702	Rad54l	6.16392	0.297781	0.000851357	0.0379138
ENSMUSG00000020974	Pole2	4.65879	0.299497	0.0020928	0.0494072
ENSMUSG00000047635	Mtrfr	3.77112	0.302224	0.00128055	0.0418562
ENSMUSG00000031824	6430548M08Rik	3.93386	0.30275	0.00164173	0.0454767
ENSMUSG00000027784	Ppm1l	5.40644	0.303026	0.00088611	0.0379138
ENSMUSG00000022641	Bbx	4.40517	0.304979	0.0015069	0.0440478
ENSMUSG00000048922	Cdca2	5.44354	0.307618	0.000871953	0.0379138
ENSMUSG00000053916	Nanp	3.902	0.311755	0.00183717	0.0466297
ENSMUSG00000029249	Rest	5.08275	0.3125	0.000142007	0.0290474
ENSMUSG00000025372	Baiap2	4.41488	0.315901	0.00169954	0.045743
ENSMUSG00000032251	Irak1bp1	3.65657	0.316177	0.000311178	0.0322582
ENSMUSG00000031072	LTO1	3.86988	0.319716	0.00147974	0.0438891
ENSMUSG00000029191	Rfc1	6.09989	0.322044	0.0000324588	0.0190061
ENSMUSG00000071478	H2ac7	3.12974	0.322403	0.0016854	0.045743
ENSMUSG00000081752	Sms-ps	4.85922	0.323203	0.000209029	0.0314736
ENSMUSG00000026389	Steap3	4.29049	0.325975	0.0000883398	0.0282251
ENSMUSG00000061991	H2ac10	3.11832	0.329225	0.00137813	0.0430099
ENSMUSG00000050107	Haspin	4.11867	0.32984	0.000760838	0.0374393
ENSMUSG00000039852	Rere	4.85417	0.329892	0.0000135779	0.013608
ENSMUSG00000025006	Sorbs1	3.0003	0.330902	0.00205752	0.0490039
ENSMUSG00000032012	Nectin1	5.24948	0.333314	0.0000775191	0.0271923
ENSMUSG00000052688	Rab7b	5.153	0.33355	0.00135067	0.0425979
ENSMUSG00000034487	Poglut3	4.29928	0.334081	0.00183741	0.0466297
ENSMUSG00000055148	Klf2	5.41174	0.340551	0.00021358	0.0314736
ENSMUSG00000121067	Gm56901	4.24692	0.34088	0.000987634	0.0395838
ENSMUSG00000024660	Incenp	6.25738	0.34097	0.00119636	0.0406254
ENSMUSG00000038604	Ripor1	3.27689	0.344892	0.00117503	0.0404936
ENSMUSG00000006715	Gmnn	7.122	0.34746	0.00115571	0.0404936
ENSMUSG00000040433	Zbtb38	3.66627	0.348208	0.00169482	0.045743
ENSMUSG00000018548	Trim37	3.8733	0.349295	0.000567559	0.0356179
ENSMUSG00000039478	Micu3	3.25632	0.350555	0.00146453	0.0437637
ENSMUSG00000050914	Ankrd37	4.88337	0.350951	0.000133122	0.0290474
ENSMUSG00000056116	H2-T22	2.59391	0.351226	0.00041869	0.033851
ENSMUSG00000029438	Bcl7a	4.07339	0.353627	0.00075375	0.0374215
ENSMUSG00000045730	Adrb2	5.17572	0.354329	0.0011037	0.0404936
ENSMUSG00000033033	Calhm2	4.41998	0.356891	0.00206114	0.0490039
ENSMUSG00000018909	Arrb1	3.96015	0.357839	0.00071944	0.0363767
ENSMUSG00000016526	Dyrk3	4.32995	0.360078	0.00118995	0.0405226
ENSMUSG00000007646	Rad51c	3.1204	0.360528	0.00187659	0.04714
ENSMUSG00000032666	1700025G04Rik	4.47637	0.36232	0.00110735	0.0404936
ENSMUSG00000024781	Lipa	7.09279	0.363549	0.000579247	0.0356179
ENSMUSG00000030172	Erc1	3.93333	0.369973	0.00129614	0.0419858
ENSMUSG00000019718	L3hypdh	4.08985	0.37206	0.000372017	0.0331371
ENSMUSG00000019773	Fbxo5	5.93211	0.374407	0.0010307	0.0400412
ENSMUSG00000033705	Stard9	3.02817	0.376125	0.000810537	0.0379138
ENSMUSG00000046179	E2f8	4.77425	0.376608	0.000417643	0.033851
ENSMUSG00000120992	D17H6S56E-5	5.41306	0.383148	0.0006281	0.0356179
ENSMUSG00000043895	S1pr2	3.35979	0.38477	0.000351071	0.0327886
ENSMUSG00000023079	Gtf2ird1	2.78269	0.385148	0.00187541	0.04714
ENSMUSG00000032898	Fbxo21	4.34308	0.386401	0.000269312	0.0314736
ENSMUSG00000022177	Haus4	3.84263	0.389134	0.000345074	0.0327886
ENSMUSG00000002835	Chaf1a	4.70609	0.38963	0.00175663	0.0459037
ENSMUSG00000033610	Pank1	3.71801	0.39366	0.000319537	0.0326118
ENSMUSG00000108371	Gm38832	2.85697	0.395308	0.000428758	0.03394
ENSMUSG00000030223	Ptpro	3.90592	0.397259	0.000579412	0.0356179
ENSMUSG00000027242	Wdr76	4.4623	0.402426	0.000609171	0.0356179
ENSMUSG00000030410	Dmwd	4.35781	0.403574	0.000163739	0.0301103
ENSMUSG00000019975	Ikbip	2.94427	0.403958	0.000222493	0.0314736
ENSMUSG00000061143	Maml3	3.00105	0.406567	0.00149577	0.0440478
ENSMUSG00000068744	Psrc1	4.0657	0.407329	0.000184526	0.0314736
ENSMUSG00000015944	Castor2	2.90766	0.408477	0.000946519	0.0388788
ENSMUSG00000038178	Slc43a2	5.06056	0.408583	0.00000750199	0.013608
ENSMUSG00000044092	C130050O18Rik	2.48474	0.411328	0.00168541	0.045743
ENSMUSG00000026640	Plxna2	3.15209	0.41574	0.00113769	0.0404936
ENSMUSG00000032402	Smad3	2.92342	0.416263	0.000274105	0.0314736
ENSMUSG00000061524	Zic2	2.96184	0.417479	0.00142428	0.043165
ENSMUSG00000032010	Usp2	3.27315	0.419297	0.000872173	0.0379138
ENSMUSG00000024052	Lpin2	3.31788	0.421938	0.00046786	0.0341503
ENSMUSG00000029557	Mrm2	2.88604	0.423226	0.000504399	0.0353394
ENSMUSG00000022422	Dscc1	3.3657	0.424079	0.000555912	0.0356179
ENSMUSG00000041594	Tmtc4	2.87473	0.42486	0.000144236	0.0290474
ENSMUSG00000035891	Cerk	3.8157	0.42667	0.0000350611	0.0190493
ENSMUSG00000025764	Jade1	5.35807	0.430606	0.000824601	0.0379138
ENSMUSG00000003546	Klc4	2.72762	0.435598	0.000767302	0.0374393
ENSMUSG00000025574	Tk1	5.77267	0.447689	0.00159635	0.0453235
ENSMUSG00000021180	Rps6ka5	2.57394	0.452275	0.00141583	0.0431328
ENSMUSG00000024900	Cpt1a	3.34115	0.45284	0.0000796227	0.0271923
ENSMUSG00000049823	Zbtb12	4.11272	0.455474	0.00103122	0.0400412
ENSMUSG00000085360	Arhgap27os2	2.38644	0.457147	0.00059507	0.0356179
ENSMUSG00000049086	Bmyc	4.74256	0.461981	0.00135709	0.0426876
ENSMUSG00000107761	2010008C14Rik	3.59426	0.462755	0.000612981	0.0356179
ENSMUSG00000034007	Scaper	2.72677	0.463397	0.00186778	0.04714
ENSMUSG00000029998	Pcyox1	2.88729	0.467077	0.0000136615	0.013608
ENSMUSG00000017146	Brca1	3.04787	0.46711	0.000403554	0.0336138
ENSMUSG00000028799	Zfp362	2.79238	0.469819	0.00079172	0.0378537
ENSMUSG00000025026	Add3	4.18106	0.476326	0.0000520125	0.0241665
ENSMUSG00000018381	Abi3	2.39932	0.478139	0.00165607	0.0455825
ENSMUSG00000024921	Smarca2	3.99813	0.482045	0.0000685915	0.0271923
ENSMUSG00000024985	Tcf7l2	2.67051	0.486588	0.00021777	0.0314736
ENSMUSG00000040339	Eeig2	3.40541	0.487725	0.000468202	0.0341503
ENSMUSG00000032411	Tfdp2	2.4756	0.488885	0.00149881	0.0440478
ENSMUSG00000013419	Zbtb47	2.65478	0.497853	0.00107951	0.0404025
ENSMUSG00000033871	Ppargc1b	3.71655	0.50391	0.000298083	0.0322582
ENSMUSG00000036775	Decr2	2.18816	0.515641	0.00122211	0.0409185
ENSMUSG00000034959	Rubcnl	1.72727	0.524349	0.000572697	0.0356179
ENSMUSG00000025578	Cbx8	2.10717	0.536994	0.00203091	0.0490039
ENSMUSG00000007379	Dennd2c	3.29751	0.544908	0.0000522105	0.0241665
ENSMUSG00000098917	Mir7654	2.56335	0.546666	0.00141778	0.0431328
ENSMUSG00000036106	Prr5	1.73308	0.557328	0.00140153	0.0430655
ENSMUSG00000042489	Clspn	4.87444	0.564346	0.000373443	0.0331371
ENSMUSG00000032194	Kank2	1.73217	0.564952	0.000764475	0.0374393
ENSMUSG00000107928	Gm45140	1.77529	0.565976	0.00126544	0.0417291
ENSMUSG00000021384	Susd3	5.42645	0.569473	0.000521245	0.0353394
ENSMUSG00000030064	Frmd4b	3.0786	0.585865	0.000582732	0.0356179
ENSMUSG00000121226	6720407P12Rik	1.50872	0.608828	0.00146856	0.0437749
ENSMUSG00000068874	Selenbp1	1.89657	0.609045	0.00181981	0.0465785
ENSMUSG00000103921	Gm5841	1.4681	0.636883	0.00188513	0.04714
ENSMUSG00000047798	Cd300lf	0.891998	0.659058	0.00138727	0.0430655
ENSMUSG00000039713	Plekhg5	1.41432	0.667779	0.000904873	0.0382189
ENSMUSG00000084159	Gm12696	1.64979	0.695298	0.000733035	0.036661
ENSMUSG00000072809	9330160F10Rik	1.61117	0.721229	0.000105501	0.0285021
ENSMUSG00000085929	Gm13421	0.812237	0.817873	0.000896379	0.0381244
ENSMUSG00000112515	Gm4928	0.949432	0.822616	0.000323069	0.0326118
ENSMUSG00000126217	ENSMUSG00000126217	1.44578	0.881751	0.000382575	0.0331371
ENSMUSG00000120374	Gm57280	1.32463	0.933561	0.000207166	0.0314736
ENSMUSG00000022861	Dgkg	1.20889	1.2599	0.0000015715	0.00939204
