## Supplementary Table 12 for "Host adaptation drives genome evolution and virulence diversification in a bacterial zoonotic pathogen"

### Sheet: Feuil1
Supplementary Table 12. Primers used in this study.
Gene	Forward (5'-3')	Reverse (5'-3')	Utilization in the study
Human
gadph	GACAAGCTTCCCGTTCTCAG	CAATGACCCCTTCATTGACC	RT-qPCR
tnfalpha	CCTCTCTCTAATCAGCCCTCTG	GAGGACCTGGGAGTAGATGAG	RT-qPCR
ccl3	CTTGCTGTCCTCCTCTGCAC	TCACTGGGGTCAGCACAGAC	RT-qPCR
il12b	GACATTCTGCGTTCAGGTCCAG	CATTTTTGCGGCAGATGACCGTG	RT-qPCR
cd38	TGCTGATGACCTCACATGGT	CCATTGAGCATCACATGGAC	RT-qPCR
il6	ACTCACCTCTTCAGAACGAATTG	CCATCTTTGGAAGGTTCAGGTTG	RT-qPCR
cxcl8	GAGAGTGATTGAGAGTGGACCAC	CACAACCCTCTGCACCCAGTTT	RT-qPCR
ccl2	CAGCCAGATGCAATCAATGCC	TGGAATCCTGAACCCACTTCT	RT-qPCR
ccl4	CCCAGCCAGCTGTGGTATTC	AGCAGCTCAGTTCAGTTCCA	RT-qPCR
cxcl9	CCAGTAGTGAGAAAGGGTCGC	AGGGCTTGGGGCAAATTGTT	RT-qPCR
il1beta	AGCTACGAATCTCCGACCAC	CGTTATCCCATGTGTCGAAGAA	RT-qPCR
nfkbbeta1	TGAGTCCTGCTCCTTCCA	GCTTCGGTGTAGCCCATT	RT-qPCR
il7r	ATCGCAGCACTCACTGACCTGT	TCAGGCACTTTACCTCCACGAG	RT-qPCR
Mouse
gadph	GAAGGTCGGTGTGAACGGAT	ACTGTGCCGTTGAATTTGCC	RT-qPCR
tnfalpha	ATGGCCTCCCTCTCATCAGT	TTTGCTACGACGTGGGCTAC	RT-qPCR
ccl3	CCATATGGAGCTGACACCCC	GAGCAAAGGCTGCTGGTTTC	RT-qPCR
il12b	CGCCACACAAATGGATGCAA	TGTGTCCTGAGGTAGCCGTA	RT-qPCR
il6	CCCCAATTTCCAATGCTCTCC	CGCACTAGGTTTGCCGAGTA	RT-qPCR
ccl2	CAGGTCCCTGTCATGCTTCT	GTGGGGCGTTAACTGCATCT	RT-qPCR
ccl4	CCCAGCTCTGTGCAAACCTA	CCATTGGTGCTGAGAACCCT	RT-qPCR
cxcl9	CAAATCCCAGGCCTGTCTGT	CTCGAAAGCTACGTGGGAGG	RT-qPCR
il1beta	TGCCACCTTTTGACAGTGATG	TGATGTGCTGCTGCGAGATT	RT-qPCR
nfkbbeta1	CCCTACGGAACTGGGCAAAT	TGCAAATTTTGACCTGTGGGT	RT-qPCR
il7r	GCCAAAAACGAGTCTGAATGTGA	CTGGCTGTGCAGGAAGATCA	RT-qPCR
